# Comparative genomic and transcriptomic analyses of Strongylus vulgaris reveal developmental and evolutionary deployment of parasitism in a migratory equine nematode

**DOI:** 10.64898/2026.07.17.739161

**Authors:** Nichol E. Ripley, Britt Ripley, Kai Li, Elizabeth Hudson, Daniel K. Howe, Theodore Kalbfleisch, Melissa L. Smith, Martin K. Nielsen

## Abstract

**Background:** *Strongylus vulgaris* is a highly pathogenic equine strongyle whose larval stages migrate through the mesenteric arterial system, yet the molecular basis of its development, host association, and evolutionary biology remains poorly resolved. We generated an integrated genomic and transcriptomic resource to characterize genome structure, gene annotation, stage-associated expression, candidate secreted proteins, isoform diversity, gene-family evolution, putative horizontal gene transfer, and drug resistance-associated homologs in *S. vulgaris*.

**Results:** PacBio HiFi sequencing produced a 329.0 Mb genome assembly comprising 3,913 contigs, with a contig N50 of 147 kb and 94.8% BUSCO completeness, substantially improving the prior fragmented draft. Repeat annotation identified 127.5 Mb of repetitive sequence, representing 38.72% of the genome and dominated by unclassified repeats. Integration of RNA-seq-guided annotation with PacBio Iso-Seq evidence refined 16,387 loci and 24,546 transcripts, generating an isoform-retaining discovery proteome of 23,363 predicted proteins. Functional annotation supported 93.5% of predicted proteins and identified 1,530 unknown or weakly annotated candidates. Consensus secretome prediction identified 2,210 high-confidence putative secreted proteins. Stage-associated transcriptomics showed that development was the dominant axis of expression variation, with 5,299 genes differentially expressed between larvae and adults and strong adult sex-associated divergence. Isoform analysis identified 490 high-confidence isoform switches, concentrated primarily in the ML5 female-to-adult female transition. Comparative genomics identified 27,641 orthogroups, 201 *S. vulgaris*-specific orthogroups, and, after repeat-aware filtering, 48 expanded and 250 contracted gene families. Structure-guided annotation prioritized migratory-stage-enriched secreted candidates, including Cysteine-rich secretory proteins, Antigen 5, and Pathogenesis-related 1 (CAP), Sperm-coating protein (SCP) Tpx-1/Ag5/PR-1/Sc7 protein superfamily (TAPS) -like, von Willebrand factor type A (VWA) - domain, lipid-binding-like, DNase II-like, and peptidase-like proteins. Conservative screening retained 17 putative horizontal gene transfer (HGT) candidates, and drug resistance-homolog analysis recovered 18 nonredundant *S. vulgaris* homologs without canonical β-tubulin benzimidazole-resistance substitutions.

**Conclusions:** These results establish the first integrated, high-quality molecular framework for *S. vulgaris* and show that its parasitic biology is developmentally structured, isoform-rich, and shaped by both conserved strongylid features and lineage-specific gene-family change. This resource provides a foundation for future studies of interhost migration, host interaction, parasite evolution, and genomic surveillance.
