## Additional File 5 for "Comparative genomic and transcriptomic analyses of Strongylus vulgaris reveal developmental and evolutionary deployment of parasitism in a migratory equine nematode"

### Sheet: Caption_ReadMe
Additional file 4. Differential expression summary and top genes by contrast.
Differentially expressed genes were summarized from DESeq2 output tables across five contrasts. DEG counts use adjusted P value ≤ 0.05 and absolute log2 fold change ≥ 1.0. Gene names are reported as NCBI locus tags, with StringTie IDs retained for traceability. Positive log2FC indicates higher expression in the first group named in the contrast; negative log2FC indicates higher expression in the …
Sheets: DEG_Summary gives DEG counts by contrast. Top_Genes lists up to the top 25 genes in each direction for each contrast. Sample_Groups records sample assignments used to compute mean normalized counts. The sidecar TSV Additional_Table_S5_all_significant_DEGs.tsv contains all significant DEGs meeting the same threshold.

### Sheet: DEG_Summary
Contrast	Group 1	Group 2	Total genes tested	Significant DEGs (padj≤0.05 & |log2FC|≥1)	Up in Group 1	Up in Group 2	Top Group 1-up gene	Top Group 1-up log2FC	Top Group 1-up padj	Top Group 2-up gene	Top Group 2-up log2FC	Top Group 2-up padj	Unmapped NCBI locus tags
ML5 male vs ML5 female	ML5 male	ML5 female	16375	31	21	10	SVUL_141100	5.9604	1.02924e-10	SVUL_033010	-5.3811	2.11703e-09	0
ML5 male vs adult male	ML5 male	adult male	16375	1630	671	959	SVUL_119300	6.91401	2.87349e-30	SVUL_011180	-3.79319	2.75101e-19	0
ML5 female vs adult female	ML5 female	adult female	16375	6217	3280	2937	SVUL_154490	7.45686	2.1176e-63	SVUL_031200	-12.8289	3.22109e-107	0
Larvae vs adult	larvae	adult	16375	4538	1930	2608	SVUL_055180	8.19976	3.75495e-43	SVUL_118610	-5.50247	5.96117e-22	0
Adult male vs adult female	adult male	adult female	16375	6869	4068	2801	SVUL_066560	3.70084	1.98491e-46	SVUL_031200	-12.7717	1.57468e-91	0

### Sheet: Top_Genes
Contrast	Direction	Rank	Gene name	Functional annotation (Swiss-Prot Hit or Nematode TrEMBL hit)	KO number(s)	Pfam domain(s)	Pfam description(s)	baseMean	log2FC	p value	adjusted P value	Mean normalized count: Group 1	Mean normalized count: Group 2
ML5 male vs ML5 female	Up in ML5 male (positive log2FC)	1	SVUL_141100	Uncharacterized/unknown				78.1184	5.9604	7.92274e-15	1.02924e-10	187.267	3.04199
ML5 male vs ML5 female	Up in ML5 male (positive log2FC)	2	SVUL_003820	tr|A0A016SQJ4|A0A016SQJ4_9BILA		Caenor_Her-1	Caenorhabditis	597.338	6.39295	3.61574e-14	2.34861e-10	1313.57	15.6703
ML5 male vs ML5 female	Up in ML5 male (positive log2FC)	3	SVUL_086130	Uncharacterized/unknown				533.116	6.66876	2.18097e-13	9.44435e-10	516.575	5.05524
ML5 male vs ML5 female	Up in ML5 male (positive log2FC)	4	SVUL_054780	Uncharacterized/unknown				193.064	4.56738	7.69679e-10	1.99978e-06	171.147	7.18483
ML5 male vs ML5 female	Up in ML5 male (positive log2FC)	5	SVUL_147170	Uncharacterized/unknown				194.052	6.9235	2.05792e-08	4.45573e-05	158.014	1.32944
ML5 male vs ML5 female	Up in ML5 male (positive log2FC)	6	SVUL_024450	Uncharacterized/unknown				38.5779	7.25488	8.53906e-08	0.000139	70.3399	0.43457
ML5 male vs ML5 female	Up in ML5 male (positive log2FC)	7	SVUL_022000	Uncharacterized/unknown				39.7487	5.63081	8.1095e-07	0.001054	42.2576	0.869141
ML5 male vs ML5 female	Up in ML5 male (positive log2FC)	8	SVUL_116740	sp|A8XV36|CO144_CAEBR		Col_cuticle_N	Nematode	256.033	3.95009	1.53483e-06	0.001813	758.231	49.0728
ML5 male vs ML5 female	Up in ML5 male (positive log2FC)	9	SVUL_161500	Uncharacterized/unknown				21198	6.89263	2.15415e-06	0.001935	3888.68	32.6863
ML5 male vs ML5 female	Up in ML5 male (positive log2FC)	10	SVUL_069160	Uncharacterized/unknown				6714.99	5.80868	2.22493e-06	0.001935	1558.42	27.7878
ML5 male vs ML5 female	Up in ML5 male (positive log2FC)	11	SVUL_043990	Uncharacterized/unknown				560.483	2.12996	2.22326e-06	0.001935	899.908	205.479
ML5 male vs ML5 female	Up in ML5 male (positive log2FC)	12	SVUL_022010	Uncharacterized/unknown				24.8817	3.95167	5.54085e-06	0.003999	26.6179	1.72952
ML5 male vs ML5 female	Up in ML5 male (positive log2FC)	13	SVUL_096690	tr|A0A3P7JI83|A0A3P7JI83_STRVU				133.535	1.9738	1.30659e-05	0.008934	350.493	89.3603
ML5 male vs ML5 female	Up in ML5 male (positive log2FC)	14	SVUL_011180	Uncharacterized/unknown				231.146	1.71063	1.71022e-05	0.011109	72.5897	21.9803
ML5 male vs ML5 female	Up in ML5 male (positive log2FC)	15	SVUL_089590	Uncharacterized/unknown				210.355	5.65059	5.84322e-05	0.033659	12.0668	0
ML5 male vs ML5 female	Up in ML5 male (positive log2FC)	16	SVUL_093240	Uncharacterized/unknown				1536.37	1.55491	6.49258e-05	0.035144	1849.13	629.193
ML5 male vs ML5 female	Up in ML5 male (positive log2FC)	17	SVUL_046250	Uncharacterized/unknown				102.356	6.7645	6.7702e-05	0.035181	25.765	0
ML5 male vs ML5 female	Up in ML5 male (positive log2FC)	18	SVUL_039220	Uncharacterized/unknown				414.124	9.43325	8.64677e-05	0.043204	162.917	0
ML5 male vs ML5 female	Up in ML5 male (positive log2FC)	19	SVUL_157340	Uncharacterized/unknown				61.7696	2.47213	9.08677e-05	0.043721	99.5945	17.8848
ML5 male vs ML5 female	Up in ML5 male (positive log2FC)	20	SVUL_035290	Uncharacterized/unknown				107.409	6.10407	0.000106	0.04917	16.3555	0
ML5 male vs ML5 female	Up in ML5 male (positive log2FC)	21	SVUL_080110	Uncharacterized/unknown				85.5353	5.00724	0.000113	0.04961	69.6465	2.17695
ML5 male vs ML5 female	Up in ML5 female (negative log2FC)	1	SVUL_033010	Uncharacterized/unknown				599.717	-5.3811	6.51846e-13	2.11703e-09	13.5475	556.693
ML5 male vs ML5 female	Up in ML5 female (negative log2FC)	2	SVUL_055800	Uncharacterized/unknown				794.415	-5.10084	5.14928e-08	9.55634e-05	2.44805	80.9971
ML5 male vs ML5 female	Up in ML5 female (negative log2FC)	3	SVUL_130290	Uncharacterized/unknown				246.534	-4.79422	2.05953e-07	0.000297	4.09348	114.716
ML5 male vs ML5 female	Up in ML5 female (negative log2FC)	4	SVUL_032700	Uncharacterized/unknown				86.7869	-5.67352	2.23428e-06	0.001935	0.410636	23.873
ML5 male vs ML5 female	Up in ML5 female (negative log2FC)	5	SVUL_032690	Uncharacterized/unknown				124.661	-5.43883	3.2292e-06	0.002622	0.809198	33.5354
ML5 male vs ML5 female	Up in ML5 female (negative log2FC)	6	SVUL_126810	Uncharacterized/unknown				60.0753	-5.94493	5.35615e-06	0.003999	0.821272	47.9594
ML5 male vs ML5 female	Up in ML5 female (negative log2FC)	7	SVUL_149620	Uncharacterized/unknown				24.5847	-4.15269	4.87673e-05	0.030168	2.63855	47.2369
ML5 male vs ML5 female	Up in ML5 female (negative log2FC)	8	SVUL_136670	Uncharacterized/unknown				12.0203	-3.34742	5.95913e-05	0.033659	3.43567	34.9989
ML5 male vs ML5 female	Up in ML5 female (negative log2FC)	9	SVUL_043650	Uncharacterized/unknown				871.473	-3.92532	0.000115	0.04961	42.0181	637.136
ML5 male vs ML5 female	Up in ML5 female (negative log2FC)	10	SVUL_057620	Uncharacterized/unknown				45.6285	-2.5515	0.000119	0.049926	16.0114	93.443
ML5 male vs adult male	Up in ML5 male (positive log2FC)	1	SVUL_119300	Uncharacterized/unknown				536.318	6.91401	2.1615e-34	2.87349e-30	1103.16	9.35359
ML5 male vs adult male	Up in ML5 male (positive log2FC)	2	SVUL_154490	Uncharacterized/unknown				1384.15	5.11991	3.55371e-30	2.36215e-26	2259.6	65.3363
ML5 male vs adult male	Up in ML5 male (positive log2FC)	3	SVUL_048880	sp|A8XV36|CO144_CAEBR		Collagen	Collagen	339.588	6.23595	2.20119e-25	9.7542e-22	760.921	10.2232
ML5 male vs adult male	Up in ML5 male (positive log2FC)	4	SVUL_149130	Uncharacterized/unknown				195.332	7.26938	3.00746e-23	9.9953e-20	387.729	2.72934
ML5 male vs adult male	Up in ML5 male (positive log2FC)	5	SVUL_055180	sp|P43507|CPR3_CAEEL	K01363	Peptidase_C1	Papain	2041.99	8.96536	1.90982e-22	4.23153e-19	3443.88	7.04076
ML5 male vs adult male	Up in ML5 male (positive log2FC)	6	SVUL_043100	tr|A0AA36H1S0|A0AA36H1S0_CYLNA; Cysteine-rich; tr|A0A8R1I623|A0A8R1I623_CAEJA		CAP	Cysteine-rich	5142.34	12.1026	7.12974e-22	1.35404e-18	9540.25	2.29454
ML5 male vs adult male	Up in ML5 male (positive log2FC)	7	SVUL_014090	Uncharacterized/unknown				501.786	5.09696	3.47681e-21	5.7776e-18	946.962	27.5603
ML5 male vs adult male	Up in ML5 male (positive log2FC)	8	SVUL_047090	Uncharacterized/unknown				225.507	4.5869	9.25611e-21	1.36723e-17	439.965	18.309
ML5 male vs adult male	Up in ML5 male (positive log2FC)	9	SVUL_078480	tr|A0A3P7I2H7|A0A3P7I2H7_STRVU		SoxY	Sulfur	345.422	5.39277	5.09238e-20	6.76981e-17	596.052	14.5163
ML5 male vs adult male	Up in ML5 male (positive log2FC)	10	SVUL_015770	tr|A0A016T128|A0A016T128_9BILA		C_tripleX	Cysteine	628.361	6.05665	6.30416e-20	7.61886e-17	1129.19	17.0046
ML5 male vs adult male	Up in ML5 male (positive log2FC)	11	SVUL_124530	tr|A0A3P7LXB5|A0A3P7LXB5_STRVU				168.418	5.47915	1.08174e-19	1.17045e-16	238.959	5.19931
ML5 male vs adult male	Up in ML5 male (positive log2FC)	12	SVUL_016360	Uncharacterized/unknown				251.541	3.8713	1.14457e-19	1.17045e-16	461.891	31.6963
ML5 male vs adult male	Up in ML5 male (positive log2FC)	13	SVUL_113920	Uncharacterized/unknown				148.757	6.29537	4.03298e-19	3.82961e-16	274.869	3.59894
ML5 male vs adult male	Up in ML5 male (positive log2FC)	14	SVUL_028470	tr|A0A3P7IZC2|A0A3P7IZC2_STRVU		C_tripleX	Cysteine	470.168	6.85966	4.42194e-19	3.91902e-16	761.151	6.62425
ML5 male vs adult male	Up in ML5 male (positive log2FC)	15	SVUL_121020	Uncharacterized/unknown				593.278	5.80999	2.29322e-17	1.7933e-14	480.179	8.64112
ML5 male vs adult male	Up in ML5 male (positive log2FC)	16	SVUL_000250	tr|A0A3P7KV89|A0A3P7KV89_STRVU		C_tripleX	Cysteine	114.091	5.58234	2.72444e-17	2.01215e-14	190.448	4.03374
ML5 male vs adult male	Up in ML5 male (positive log2FC)	17	SVUL_028460	Uncharacterized/unknown				413.164	6.77285	3.61492e-17	2.5293e-14	666.884	6.18945
ML5 male vs adult male	Up in ML5 male (positive log2FC)	18	SVUL_132510	sp|Q18164|DPYD_CAEEL; sp|A8XKG6|DPYD_CAEBR	K00207	DHO_dh; Fer4_20	Dihydroorotate; Dihydroprymidine	1342.46	3.87477	2.27766e-16	1.37633e-13	2220.6	151.543
ML5 male vs adult male	Up in ML5 male (positive log2FC)	19	SVUL_138070	tr|A0AA36GWV7|A0AA36GWV7_CYLNA; tr|A0A3P7JG79|A0A3P7JG79_STRVU; tr|A0A016VEX5|A0A016VEX5_9BILA		PA28_N; CDT1_C	Proteasome; DNA	823.962	5.35333	3.29034e-16	1.90182e-13	1051	25.5617
ML5 male vs adult male	Up in ML5 male (positive log2FC)	20	SVUL_104300	Uncharacterized/unknown				671.855	4.72315	3.62043e-16	2.00542e-13	999.381	37.6813
ML5 male vs adult male	Up in ML5 male (positive log2FC)	21	SVUL_055830	Uncharacterized/unknown				1515.46	4.30015	1.57898e-15	8.39641e-13	2595.2	131.977
ML5 male vs adult male	Up in ML5 male (positive log2FC)	22	SVUL_138610	Uncharacterized/unknown				145	7.15204	3.5459e-15	1.7459e-12	282.629	2.01687
ML5 male vs adult male	Up in ML5 male (positive log2FC)	23	SVUL_139990	Uncharacterized/unknown				1563.31	8.38765	3.73864e-15	1.77505e-12	2014.56	6.17116
ML5 male vs adult male	Up in ML5 male (positive log2FC)	24	SVUL_057530	Uncharacterized/unknown				2196.12	36.6049	1.00486e-14	4.60641e-12	4803.91	0
ML5 male vs adult male	Up in ML5 male (positive log2FC)	25	SVUL_092620	Ribosomal		Ribosomal_S27e	Ribosomal	2566.9	11.3907	6.93175e-14	2.9726e-11	4388.52	1.72091
ML5 male vs adult male	Up in adult male (negative log2FC)	1	SVUL_011180	Uncharacterized/unknown				231.146	-3.79319	1.03468e-22	2.75101e-19	72.5897	1000.88
ML5 male vs adult male	Up in adult male (negative log2FC)	2	SVUL_098950	Uncharacterized/unknown				545.958	-11.5137	6.30166e-18	5.23589e-15	1.32951	3542.46
ML5 male vs adult male	Up in adult male (negative log2FC)	3	SVUL_003750	Uncharacterized/unknown				394.867	-3.3429	4.11935e-17	2.73813e-14	12.994	129.171
ML5 male vs adult male	Up in adult male (negative log2FC)	4	SVUL_035460	Uncharacterized/unknown				121.3	-3.30409	4.96814e-17	3.14507e-14	59.8633	590.174
ML5 male vs adult male	Up in adult male (negative log2FC)	5	SVUL_089590	Uncharacterized/unknown				210.355	-6.8167	2.17433e-15	1.11175e-12	12.0668	1333.86
ML5 male vs adult male	Up in adult male (negative log2FC)	6	SVUL_118610	sp|Q10654|CCNB3_CAEEL	K21771	Cyclin_N	Cyclin,	893.631	-3.20498	2.93813e-14	1.30198e-11	56.5177	519.422
ML5 male vs adult male	Up in adult male (negative log2FC)	7	SVUL_126620	Uncharacterized/unknown				164.553	-4.60754	7.78497e-14	3.13616e-11	26.8361	648.085
ML5 male vs adult male	Up in adult male (negative log2FC)	8	SVUL_139680	Uncharacterized/unknown				222.222	-2.50493	1.28531e-13	4.88198e-11	37.7696	211.779
ML5 male vs adult male	Up in adult male (negative log2FC)	9	SVUL_146170	Uncharacterized/unknown				28.8054	-5.46442	1.9862e-13	7.33459e-11	3.08551	134.879
ML5 male vs adult male	Up in adult male (negative log2FC)	10	SVUL_015010	Uncharacterized/unknown				615.544	-1.82911	2.47891e-13	8.90665e-11	388.956	1382.64
ML5 male vs adult male	Up in adult male (negative log2FC)	11	SVUL_069150	Uncharacterized/unknown				276.439	-6.4848	5.26963e-13	1.79627e-10	14.6795	1304.53
ML5 male vs adult male	Up in adult male (negative log2FC)	12	SVUL_087290	Uncharacterized/unknown				195.718	-1.89697	7.82696e-13	2.53785e-10	115.705	431.176
ML5 male vs adult male	Up in adult male (negative log2FC)	13	SVUL_051680	Uncharacterized/unknown				110.4	-3.06652	1.82733e-12	5.64941e-10	54.3574	452.478
ML5 male vs adult male	Up in adult male (negative log2FC)	14	SVUL_090400	Uncharacterized/unknown				124.782	-2.81079	6.29206e-12	1.77972e-09	63.4048	442.042
ML5 male vs adult male	Up in adult male (negative log2FC)	15	SVUL_044460	Uncharacterized/unknown				77.6161	-5.68138	6.46542e-12	1.79065e-09	7.1807	355.715
ML5 male vs adult male	Up in adult male (negative log2FC)	16	SVUL_151730	Uncharacterized/unknown				251.463	-4.64873	1.33659e-11	3.29049e-09	7.08979	174.844
ML5 male vs adult male	Up in adult male (negative log2FC)	17	SVUL_082230	Uncharacterized/unknown				1026.73	-2.12439	1.36302e-11	3.29454e-09	281.492	1228.4
ML5 male vs adult male	Up in adult male (negative log2FC)	18	SVUL_053490	sp|Q10653|CCNB1_CAEEL	K21770	Cyclin_N	Cyclin,	564.731	-2.68542	1.96933e-11	4.59303e-09	125.609	807.128
ML5 male vs adult male	Up in adult male (negative log2FC)	19	SVUL_033490	tr|A0A016UMQ4|A0A016UMQ4_9BILA; tr|A0A158QPQ0|A0A158QPQ0_HAEPC; tr|A0AA36HED6|A0AA36HED6_CYLNA; +2 more	K02367	Exostosin_GT47; YhhN; Glyco_transf_64	Exostosin; YhhN; Glycosyl	754.044	-1.77747	2.1784e-11	4.94279e-09	512.976	1759.06
ML5 male vs adult male	Up in adult male (negative log2FC)	20	SVUL_031170	Uncharacterized/unknown				455.018	-3.45912	7.41254e-11	1.44915e-08	33.7736	366.304
ML5 male vs adult male	Up in adult male (negative log2FC)	21	SVUL_053540	Uncharacterized/unknown				169.687	-2.22551	7.84907e-11	1.51226e-08	47.3096	219.799
ML5 male vs adult male	Up in adult male (negative log2FC)	22	SVUL_040140	Uncharacterized/unknown				271.976	-4.8142	8.31989e-11	1.58007e-08	5.75659	155.639
ML5 male vs adult male	Up in adult male (negative log2FC)	23	SVUL_070330	Uncharacterized/unknown				162.018	-2.86355	8.55437e-11	1.60171e-08	20.6829	147.765
ML5 male vs adult male	Up in adult male (negative log2FC)	24	SVUL_036550	Uncharacterized/unknown				44.8948	-3.51721	8.91363e-11	1.6458e-08	16.8524	189.312
ML5 male vs adult male	Up in adult male (negative log2FC)	25	SVUL_098590	Uncharacterized/unknown				169.565	-2.37392	9.06368e-11	1.65058e-08	77.9575	401.299
ML5 female vs adult female	Up in ML5 female (positive log2FC)	1	SVUL_154490	Uncharacterized/unknown				1384.15	7.45686	7.61725e-67	2.1176e-63	2661.55	15.2517
ML5 female vs adult female	Up in ML5 female (positive log2FC)	2	SVUL_157380	tr|A0AA36HFS0|A0AA36HFS0_CYLNA		DAG1	Dystroglycan	866.753	3.43667	4.02322e-56	4.30175e-53	1205.3	111.117
ML5 female vs adult female	Up in ML5 female (positive log2FC)	3	SVUL_115390	Uncharacterized/unknown				1367.63	2.33942	1.65182e-51	1.43502e-48	1993.95	393.628
ML5 female vs adult female	Up in ML5 female (positive log2FC)	4	SVUL_119300	Uncharacterized/unknown				536.318	6.79294	5.88045e-46	3.55384e-43	820.473	7.39976
ML5 female vs adult female	Up in ML5 female (positive log2FC)	5	SVUL_149130	Uncharacterized/unknown				195.332	7.81087	2.117e-41	8.91705e-39	320.151	1.72002
ML5 female vs adult female	Up in ML5 female (positive log2FC)	6	SVUL_014090	Uncharacterized/unknown				501.786	6.66716	3.60649e-38	1.13932e-35	818.626	8.07518
ML5 female vs adult female	Up in ML5 female (positive log2FC)	7	SVUL_015770	tr|A0A016T128|A0A016T128_9BILA		C_tripleX	Cysteine	628.361	8.40343	6.13361e-36	1.6108e-33	963.045	2.92856
ML5 female vs adult female	Up in ML5 female (positive log2FC)	8	SVUL_047090	Uncharacterized/unknown				225.507	5.66629	3.71441e-35	9.05794e-33	366.357	7.10449
ML5 female vs adult female	Up in ML5 female (positive log2FC)	9	SVUL_006500	sp|Q17902|EGAL1_CAEEL	K18740	WHD_Egal	Egalitarian	6749.16	2.57162	8.50625e-35	2.03857e-32	10215.3	1718.78
ML5 female vs adult female	Up in ML5 female (positive log2FC)	10	SVUL_132510	sp|Q18164|DPYD_CAEEL; sp|A8XKG6|DPYD_CAEBR	K00207	DHO_dh; Fer4_20	Dihydroorotate; Dihydroprymidine	1342.46	5.4497	1.70727e-34	3.95518e-32	2471.76	56.7207
ML5 female vs adult female	Up in ML5 female (positive log2FC)	11	SVUL_065590	sp|Q09936|CLIK2_CAEEL		Calponin	Calponin	177.393	3.78125	1.07755e-33	2.3403e-31	283.155	20.9467
ML5 female vs adult female	Up in ML5 female (positive log2FC)	12	SVUL_030210	sp|P90901|IFA1_CAEEL	K18585	Filament	Intermediate	2539.21	3.87958	1.22667e-32	2.43582e-30	3752.48	255.354
ML5 female vs adult female	Up in ML5 female (positive log2FC)	13	SVUL_016360	Uncharacterized/unknown				251.541	4.59974	2.96414e-32	5.72244e-30	433.625	17.6662
ML5 female vs adult female	Up in ML5 female (positive log2FC)	14	SVUL_028470	tr|A0A3P7IZC2|A0A3P7IZC2_STRVU		C_tripleX	Cysteine	470.168	8.36261	3.1592e-32	6.01547e-30	920.397	2.6948
ML5 female vs adult female	Up in ML5 female (positive log2FC)	15	SVUL_140740	Uncharacterized/unknown				278.088	6.15913	3.75944e-32	7.06166e-30	440.995	6.12131
ML5 female vs adult female	Up in ML5 female (positive log2FC)	16	SVUL_117120	Uncharacterized/unknown				414.061	6.10108	1.05675e-31	1.85935e-29	747.867	10.9317
ML5 female vs adult female	Up in ML5 female (positive log2FC)	17	SVUL_140750	Uncharacterized/unknown				454.624	6.30479	1.18487e-31	2.0587e-29	752.612	9.45124
ML5 female vs adult female	Up in ML5 female (positive log2FC)	18	SVUL_055830	Uncharacterized/unknown				1515.46	5.89986	6.17928e-31	9.87264e-29	2349.64	39.506
ML5 female vs adult female	Up in ML5 female (positive log2FC)	19	SVUL_138070	tr|A0AA36GWV7|A0AA36GWV7_CYLNA; tr|A0A3P7JG79|A0A3P7JG79_STRVU; tr|A0A016VEX5|A0A016VEX5_9BILA		PA28_N; CDT1_C	Proteasome; DNA	823.962	7.06829	4.62519e-30	6.69689e-28	1148.49	8.70447
ML5 female vs adult female	Up in ML5 female (positive log2FC)	20	SVUL_048880	sp|A8XV36|CO144_CAEBR		Collagen	Collagen	339.588	5.98159	9.46152e-30	1.32843e-27	412.379	6.60133
ML5 female vs adult female	Up in ML5 female (positive log2FC)	21	SVUL_152650	Uncharacterized/unknown				788.132	2.98835	2.19125e-29	2.95712e-27	1109.33	140.382
ML5 female vs adult female	Up in ML5 female (positive log2FC)	22	SVUL_020120	sp|P90893|YM9I_CAEEL		Peptidase_S28	Serine	5034.42	5.01323	8.58745e-29	1.03113e-26	9420.04	291.872
ML5 female vs adult female	Up in ML5 female (positive log2FC)	23	SVUL_114470	sp|O01735|YC91_CAEEL	K08220	MFS_1	Major	451.608	4.4615	8.60508e-29	1.03113e-26	673.674	30.7828
ML5 female vs adult female	Up in ML5 female (positive log2FC)	24	SVUL_037600	Uncharacterized/unknown				228.632	5.23905	3.16539e-28	3.49198e-26	376.631	10.1574
ML5 female vs adult female	Up in ML5 female (positive log2FC)	25	SVUL_066560	sp|O45487|EMAL_CAEEL	K18595	Beta-prop_EML	Echinoderm	143.299	2.60815	4.04505e-28	4.42726e-26	136.068	22.3041
ML5 female vs adult female	Up in adult female (negative log2FC)	1	SVUL_031200	Uncharacterized/unknown				6416.4	-12.8289	2.31733e-111	3.22109e-107	3.7299	27786.4
ML5 female vs adult female	Up in adult female (negative log2FC)	2	SVUL_056340	sp|Q9U489|LIN41_CAEEL	K12035	NHL	NHL	2828.48	-5.63134	1.22376e-88	8.50514e-85	223.139	11057.5
ML5 female vs adult female	Up in adult female (negative log2FC)	3	SVUL_042750	Uncharacterized/unknown				2069.93	-11.3499	4.50798e-77	2.0887e-73	3.49353	8943.22
ML5 female vs adult female	Up in adult female (negative log2FC)	4	SVUL_003750	Uncharacterized/unknown				394.867	-6.20515	3.28277e-72	1.14076e-68	21.4	1575.86
ML5 female vs adult female	Up in adult female (negative log2FC)	5	SVUL_004560	Uncharacterized/unknown				303.439	-6.39794	1.58854e-66	3.68012e-63	14.6924	1228.68
ML5 female vs adult female	Up in adult female (negative log2FC)	6	SVUL_129930	sp|P90920|EGG6_CAEEL		LRR_8	Leucine	940.351	-8.26327	1.08126e-65	2.14708e-62	13.0102	3966.91
ML5 female vs adult female	Up in adult female (negative log2FC)	7	SVUL_093550	Uncharacterized/unknown				946.845	-8.64961	6.62723e-62	1.15148e-58	10.1274	4087.68
ML5 female vs adult female	Up in adult female (negative log2FC)	8	SVUL_026630	Uncharacterized/unknown				80047.4	-13.7983	1.32116e-60	2.04047e-57	24.3851	346689
ML5 female vs adult female	Up in adult female (negative log2FC)	9	SVUL_146580	Uncharacterized/unknown				607.996	-4.30373	2.5111e-59	3.49043e-56	112.143	2215.94
ML5 female vs adult female	Up in adult female (negative log2FC)	10	SVUL_118610	sp|Q10654|CCNB3_CAEEL	K21771	Cyclin_N	Cyclin,	893.631	-6.55101	1.90537e-57	2.4077e-54	36.321	3393.94
ML5 female vs adult female	Up in adult female (negative log2FC)	11	SVUL_088570	Uncharacterized/unknown				242.956	-4.29322	3.33981e-56	3.86861e-53	45.8667	900.369
ML5 female vs adult female	Up in adult female (negative log2FC)	12	SVUL_143280	sp|P54276|MSH6_MOUSE	K08737	MutS_V	MutS	451.598	-4.10712	1.73964e-52	1.72721e-49	91.089	1566.58
ML5 female vs adult female	Up in adult female (negative log2FC)	13	SVUL_038850	Uncharacterized/unknown				294.579	-6.82527	1.52999e-51	1.41779e-48	10.7818	1214.66
ML5 female vs adult female	Up in adult female (negative log2FC)	14	SVUL_039090	Uncharacterized/unknown				3890.11	-4.80772	5.59435e-51	4.5742e-48	532.952	14929.5
ML5 female vs adult female	Up in adult female (negative log2FC)	15	SVUL_052190	Uncharacterized/unknown				181.871	-5.07375	1.21008e-50	9.34453e-48	20.1694	676.593
ML5 female vs adult female	Up in adult female (negative log2FC)	16	SVUL_155240	Uncharacterized/unknown				306.962	-5.68624	2.15771e-50	1.57854e-47	22.7551	1168.11
ML5 female vs adult female	Up in adult female (negative log2FC)	17	SVUL_013460	sp|Q96RW7|HMCN1_HUMAN		I-set	Immunoglobulin	735.064	-4.6095	1.23169e-47	8.56023e-45	112.708	2747.64
ML5 female vs adult female	Up in adult female (negative log2FC)	18	SVUL_146600	Uncharacterized/unknown				471.676	-7.30058	3.49852e-47	2.31569e-44	12.4079	1953.26
ML5 female vs adult female	Up in adult female (negative log2FC)	19	SVUL_148490	sp|P34638|CCNA1_CAEEL	K06627	Cyclin_N	Cyclin,	330.354	-6.71247	4.5789e-46	2.89303e-43	12.3003	1293.13
ML5 female vs adult female	Up in adult female (negative log2FC)	20	SVUL_125110	sp|Q9C102|GLT1_SCHPO	K00264	Glu_synthase	Conserved	1631.78	-6.58231	3.75563e-45	2.17514e-42	69.6723	6660.92
ML5 female vs adult female	Up in adult female (negative log2FC)	21	SVUL_139680	Uncharacterized/unknown				222.222	-4.64273	8.37443e-45	4.65618e-42	28.8592	722.052
ML5 female vs adult female	Up in adult female (negative log2FC)	22	SVUL_030280	Uncharacterized/unknown				65086.1	-13.502	1.53063e-44	8.183e-42	24.2988	281899
ML5 female vs adult female	Up in adult female (negative log2FC)	23	SVUL_010530	Uncharacterized/unknown				399.092	-5.27176	1.61049e-43	8.29102e-41	38.7549	1497.47
ML5 female vs adult female	Up in adult female (negative log2FC)	24	SVUL_077840	sp|P29190|PCKG_HAECO	K01596	PEPCK_GTP	Phosphoenolpyruvate	3365.86	-7.9635	2.01563e-43	9.66111e-41	57.3238	14294.8
ML5 female vs adult female	Up in adult female (negative log2FC)	25	SVUL_076470	Uncharacterized/unknown				217.149	-6.12256	2.00422e-43	9.66111e-41	12.9027	894.782
Larvae vs adult	Up in larvae (positive log2FC)	1	SVUL_055180	sp|P43507|CPR3_CAEEL	K01363	Peptidase_C1	Papain	2041.99	8.19976	2.65762e-47	3.75495e-43	3311.3	11.0967
Larvae vs adult	Up in larvae (positive log2FC)	2	SVUL_043100	tr|A0AA36H1S0|A0AA36H1S0_CYLNA; Cysteine-rich; tr|A0A8R1I623|A0A8R1I623_CAEJA		CAP	Cysteine-rich	5142.34	13.4315	6.04091e-45	4.2676e-41	8355.68	1.00541
Larvae vs adult	Up in larvae (positive log2FC)	3	SVUL_104300	Uncharacterized/unknown				671.855	5.15445	1.46572e-42	6.90308e-39	1072.75	30.429
Larvae vs adult	Up in larvae (positive log2FC)	4	SVUL_028460	Uncharacterized/unknown				413.164	7.32856	1.33312e-39	4.7089e-36	668.699	4.30802
Larvae vs adult	Up in larvae (positive log2FC)	5	SVUL_028470	tr|A0A3P7IZC2|A0A3P7IZC2_STRVU		C_tripleX	Cysteine	470.168	7.54472	7.27716e-39	2.05638e-35	761.356	4.26658
Larvae vs adult	Up in larvae (positive log2FC)	6	SVUL_139990	Uncharacterized/unknown				1563.31	8.43263	2.32591e-35	5.47713e-32	2535.8	7.32741
Larvae vs adult	Up in larvae (positive log2FC)	7	SVUL_015770	tr|A0A016T128|A0A016T128_9BILA		C_tripleX	Cysteine	628.361	6.96626	1.45351e-33	2.93381e-30	1015.74	8.55896
Larvae vs adult	Up in larvae (positive log2FC)	8	SVUL_045110	Uncharacterized/unknown				1455.82	28.2174	1.38511e-32	2.44627e-29	9868.43	0
Larvae vs adult	Up in larvae (positive log2FC)	9	SVUL_154490	Uncharacterized/unknown				1384.15	6.00286	5.26627e-32	8.26747e-29	2227.2	35.2855
Larvae vs adult	Up in larvae (positive log2FC)	10	SVUL_138070	tr|A0AA36GWV7|A0AA36GWV7_CYLNA; tr|A0A3P7JG79|A0A3P7JG79_STRVU; tr|A0A016VEX5|A0A016VEX5_9BILA		PA28_N; CDT1_C	Proteasome; DNA	823.962	6.45309	6.66327e-32	9.41454e-29	1329.28	15.4474
Larvae vs adult	Up in larvae (positive log2FC)	11	SVUL_090110	sp|Q9XTR8|LIP1_CAEEL		Lipase_3	Lipase	235.941	7.27204	1.4789e-30	1.89958e-27	381.673	2.76898
Larvae vs adult	Up in larvae (positive log2FC)	12	SVUL_092620	Ribosomal		Ribosomal_S27e	Ribosomal	2566.9	10.7399	3.52884e-30	4.15491e-27	4169.73	2.39284
Larvae vs adult	Up in larvae (positive log2FC)	13	SVUL_048880	sp|A8XV36|CO144_CAEBR		Collagen	Collagen	339.588	6.1171	4.33041e-30	4.70649e-27	546.8	8.05007
Larvae vs adult	Up in larvae (positive log2FC)	14	SVUL_113920	Uncharacterized/unknown				148.757	7.24385	7.44272e-30	7.46815e-27	240.567	1.86174
Larvae vs adult	Up in larvae (positive log2FC)	15	SVUL_119300	Uncharacterized/unknown				536.318	6.74152	7.92854e-30	7.46815e-27	866.404	8.18129
Larvae vs adult	Up in larvae (positive log2FC)	16	SVUL_033370	Uncharacterized/unknown				2824.96	8.1513	1.10144e-29	9.72638e-27	4580.41	16.2411
Larvae vs adult	Up in larvae (positive log2FC)	17	SVUL_124490	tr|A0A0C2CU97|A0A0C2CU97_9BILA		CAP	Cysteine-rich	1059.02	11.735	2.31788e-29	1.92643e-26	1720.54	0.578564
Larvae vs adult	Up in larvae (positive log2FC)	18	SVUL_097380	tr|A0A3P7J3Z0|A0A3P7J3Z0_STRVU; tr|A0A3P7JJB5|A0A3P7JJB5_STRVU		CAP	Cysteine-rich	12554.4	12.4826	1.83084e-27	1.4371e-24	20398.5	3.7128
Larvae vs adult	Up in larvae (positive log2FC)	19	SVUL_151740	sp|O01530|ASP6_CAEEL		Asp	Eukaryotic	12246.7	12.4328	1.99023e-27	1.48e-24	19898.7	3.56876
Larvae vs adult	Up in larvae (positive log2FC)	20	SVUL_099350	tr|A0A3P7K1K3|A0A3P7K1K3_STRVU				228.45	7.33089	2.73229e-27	1.92512e-24	369.592	2.62288
Larvae vs adult	Up in larvae (positive log2FC)	21	SVUL_055830	Uncharacterized/unknown				1515.46	4.99184	2.86132e-27	1.92512e-24	2414.81	76.4944
Larvae vs adult	Up in larvae (positive log2FC)	22	SVUL_138610	Uncharacterized/unknown				145	6.92259	3.29899e-27	2.1187e-24	234.424	1.92131
Larvae vs adult	Up in larvae (positive log2FC)	23	SVUL_160830	tr|A0AA36M5X6|A0AA36M5X6_CYLNA				622.113	5.55895	8.94831e-27	5.49699e-24	997.389	21.6703
Larvae vs adult	Up in larvae (positive log2FC)	24	SVUL_014090	Uncharacterized/unknown				501.786	5.69475	2.2184e-26	1.30599e-23	805.483	15.8692
Larvae vs adult	Up in larvae (positive log2FC)	25	SVUL_044770	Coiled-coil		DUF7310	Coiled-coil	6564.35	5.93948	2.59445e-25	1.4128e-22	10559.4	172.182
Larvae vs adult	Up in adult (negative log2FC)	1	SVUL_118610	sp|Q10654|CCNB3_CAEEL	K21771	Cyclin_N	Cyclin,	893.631	-5.50247	1.22354e-24	5.96117e-22	49.5687	2244.13
Larvae vs adult	Up in adult (negative log2FC)	2	SVUL_030280	Uncharacterized/unknown				65086.1	-12.1845	3.90057e-24	1.77778e-21	36.3754	169166
Larvae vs adult	Up in adult (negative log2FC)	3	SVUL_053490	sp|Q10653|CCNB1_CAEEL	K21770	Cyclin_N	Cyclin,	564.731	-3.43509	8.68264e-24	3.71749e-21	118.289	1279.04
Larvae vs adult	Up in adult (negative log2FC)	4	SVUL_040140	Uncharacterized/unknown				271.976	-7.32827	1.0771e-22	3.80457e-20	4.49069	699.952
Larvae vs adult	Up in adult (negative log2FC)	5	SVUL_087140	Uncharacterized/unknown				495.862	-4.93875	1.31988e-22	4.54843e-20	40.1926	1224.93
Larvae vs adult	Up in adult (negative log2FC)	6	SVUL_026630	Uncharacterized/unknown				80047.4	-11.9384	1.72159e-22	5.65684e-20	52.9665	208039
Larvae vs adult	Up in adult (negative log2FC)	7	SVUL_031200	Uncharacterized/unknown				6416.4	-11.5143	8.97897e-22	2.58906e-19	5.7387	16673.4
Larvae vs adult	Up in adult (negative log2FC)	8	SVUL_124670	Uncharacterized/unknown				80.8695	-4.63506	1.46841e-21	4.14942e-19	8.17286	197.184
Larvae vs adult	Up in adult (negative log2FC)	9	SVUL_031170	Uncharacterized/unknown				455.018	-4.87504	2.2057e-20	5.46742e-18	38.1827	1121.95
Larvae vs adult	Up in adult (negative log2FC)	10	SVUL_151730	Uncharacterized/unknown				251.463	-7.30745	4.59346e-20	1.08168e-17	4.22934	647.037
Larvae vs adult	Up in adult (negative log2FC)	11	SVUL_027280	Uncharacterized/unknown				621.769	-27.8721	6.68044e-20	1.54734e-17	0	1616.6
Larvae vs adult	Up in adult (negative log2FC)	12	SVUL_111690	Uncharacterized/unknown				7764.13	-9.84178	1.14273e-19	2.56279e-17	21.9105	20151.7
Larvae vs adult	Up in adult (negative log2FC)	13	SVUL_070740	sp|P91124|RIC19_CAEEL	K19863	Arfaptin	Arfaptin-like	103.259	-2.64843	1.47834e-19	3.26365e-17	34.2784	213.628
Larvae vs adult	Up in adult (negative log2FC)	14	SVUL_003750	Uncharacterized/unknown				394.867	-5.75158	1.70295e-19	3.70169e-17	18.4209	997.182
Larvae vs adult	Up in adult (negative log2FC)	15	SVUL_070330	Uncharacterized/unknown				162.018	-4.08919	2.61e-19	5.34446e-17	22.7193	384.895
Larvae vs adult	Up in adult (negative log2FC)	16	SVUL_030720	Uncharacterized/unknown				68.3087	-2.34943	4.67078e-19	9.16576e-17	26.4714	135.248
Larvae vs adult	Up in adult (negative log2FC)	17	SVUL_139680	Uncharacterized/unknown				222.222	-3.79142	6.01756e-19	1.14895e-16	37.3964	517.943
Larvae vs adult	Up in adult (negative log2FC)	18	SVUL_116080	Uncharacterized/unknown				292.55	-26.8366	1.45194e-18	2.59677e-16	0	760.63
Larvae vs adult	Up in adult (negative log2FC)	19	SVUL_108720	Uncharacterized/unknown				247.313	-4.19434	1.58341e-18	2.76197e-16	32.3223	591.299
Larvae vs adult	Up in adult (negative log2FC)	20	SVUL_045170	Uncharacterized/unknown				14224.2	-11.6908	4.66982e-18	7.5839e-16	11.2408	36964.9
Larvae vs adult	Up in adult (negative log2FC)	21	SVUL_090270	Uncharacterized/unknown				880.079	-3.56178	5.59457e-18	8.98246e-16	170.797	2014.93
Larvae vs adult	Up in adult (negative log2FC)	22	SVUL_138280	Uncharacterized/unknown				193.154	-6.29007	9.19038e-18	1.44972e-15	6.35126	492.039
Larvae vs adult	Up in adult (negative log2FC)	23	SVUL_149320	Uncharacterized/unknown				276.281	-5.43462	1.461e-17	2.25888e-15	16.1356	692.514
Larvae vs adult	Up in adult (negative log2FC)	24	SVUL_018920	Uncharacterized/unknown				725.342	-4.84865	1.47085e-17	2.25888e-15	62.0597	1786.59
Larvae vs adult	Up in adult (negative log2FC)	25	SVUL_147860	sp|P34517|GPDH2_CAEEL	K00006	NAD_Gly3P_dh_C	NAD-dependent	359.777	-2.79818	1.51227e-17	2.29752e-15	109.326	760.5
Adult male vs adult female	Up in adult male (positive log2FC)	1	SVUL_066560	sp|O45487|EMAL_CAEEL	K18595	Beta-prop_EML	Echinoderm	143.299	3.70084	7.13995e-50	1.98491e-46	289.593	22.3041
Adult male vs adult female	Up in adult male (positive log2FC)	2	SVUL_035460	Uncharacterized/unknown				121.3	6.44719	6.46208e-46	1.12279e-42	590.174	6.97051
Adult male vs adult female	Up in adult male (positive log2FC)	3	SVUL_031600	tr|A0ABR1BUT0|A0ABR1BUT0_NECAM	K17598	C2	C2	304.887	5.05016	2.08903e-30	1.1615e-27	970.748	29.6456
Adult male vs adult female	Up in adult male (positive log2FC)	4	SVUL_117030	tr|A0A016V1W0|A0A016V1W0_9BILA				281.115	3.52987	3.82402e-28	1.32885e-25	775.766	67.5013
Adult male vs adult female	Up in adult male (positive log2FC)	5	SVUL_097650	Uncharacterized/unknown				228.185	3.27751	1.61701e-26	4.6826e-24	490.838	50.9648
Adult male vs adult female	Up in adult male (positive log2FC)	6	SVUL_074230	Uncharacterized/unknown				2405.48	5.12972	1.81498e-25	4.6719e-23	10443.9	298.407
Adult male vs adult female	Up in adult male (positive log2FC)	7	SVUL_027020	tr|A0AA36M9N5|A0AA36M9N5_CYLNA		His_Phos_1	Histidine	89.8548	3.20885	2.4125e-24	5.68369e-22	265.252	28.5945
Adult male vs adult female	Up in adult male (positive log2FC)	8	SVUL_146930	Uncharacterized/unknown				97.0714	3.43985	6.63699e-24	1.46435e-21	142.818	13.187
Adult male vs adult female	Up in adult male (positive log2FC)	9	SVUL_086130	Uncharacterized/unknown				533.116	10.9227	1.43865e-23	2.8165e-21	2405.55	1.38231
Adult male vs adult female	Up in adult male (positive log2FC)	10	SVUL_075890	sp|P34497|GLNA_CAEEL	K01915	Gln-synt_N	Glutamine	137.955	7.8816	1.93117e-22	3.48614e-20	732.746	3.08368
Adult male vs adult female	Up in adult male (positive log2FC)	11	SVUL_154410	tr|A0AA36GLX5|A0AA36GLX5_CYLNA	K15369	HAP1_N	HAP1	614.719	3.44758	2.11271e-22	3.76495e-20	1317.95	121.154
Adult male vs adult female	Up in adult male (positive log2FC)	12	SVUL_115060	Uncharacterized/unknown				187.37	8.37402	2.40457e-22	4.23083e-20	1041.35	3.05917
Adult male vs adult female	Up in adult male (positive log2FC)	13	SVUL_106410	Uncharacterized/unknown				155.708	3.9604	2.53823e-22	4.41018e-20	370.527	23.9038
Adult male vs adult female	Up in adult male (positive log2FC)	14	SVUL_047230	Uncharacterized/unknown				107.806	3.82301	4.11842e-22	7.06741e-20	225.323	15.7525
Adult male vs adult female	Up in adult male (positive log2FC)	15	SVUL_124120	Uncharacterized/unknown				49.3569	6.20447	4.79739e-22	8.13216e-20	192.367	2.63842
Adult male vs adult female	Up in adult male (positive log2FC)	16	SVUL_033450	Uncharacterized/unknown				81.4895	4.4769	1.44722e-21	2.33911e-19	174.5	7.91525
Adult male vs adult female	Up in adult male (positive log2FC)	17	SVUL_027400	Uncharacterized/unknown				170.75	2.48808	2.88379e-21	4.21944e-19	274.09	49.1803
Adult male vs adult female	Up in adult male (positive log2FC)	18	SVUL_030510	sp|O60285|NUAK1_HUMAN; tr|A0AA36H2U3|A0AA36H2U3_CYLNA		Pkinase	Protein	2896.96	1.60009	5.63252e-21	7.90828e-19	3860.83	1273.97
Adult male vs adult female	Up in adult male (positive log2FC)	19	SVUL_057100	sp|Q06066|YBOX1_CHICK	K09276	CSD	'Cold-shock'	10813.3	2.51794	5.75476e-21	7.99911e-19	19761.6	3450.41
Adult male vs adult female	Up in adult male (positive log2FC)	20	SVUL_098950	Uncharacterized/unknown				545.958	11.691	6.06549e-21	8.34756e-19	3542.46	0.983499
Adult male vs adult female	Up in adult male (positive log2FC)	21	SVUL_025550	tr|A0AA36DP34|A0AA36DP34_CYLNA	K18993	His_Phos_1	Histidine	172.623	9.84971	6.19121e-20	7.35537e-18	892.305	1.03948
Adult male vs adult female	Up in adult male (positive log2FC)	22	SVUL_140620	tr|A0AA36HDR2|A0AA36HDR2_CYLNA	K12404	DUF3645	Protein	237.437	4.51664	1.36958e-19	1.58643e-17	380.115	16.9673
Adult male vs adult female	Up in adult male (positive log2FC)	23	SVUL_054780	Uncharacterized/unknown				193.064	11.5295	1.83805e-19	2.11148e-17	900.109	0.291983
Adult male vs adult female	Up in adult male (positive log2FC)	24	SVUL_119980	Uncharacterized/unknown				34025.2	1.96955	2.11219e-19	2.40651e-17	52384.3	13375.8
Adult male vs adult female	Up in adult male (positive log2FC)	25	SVUL_100420	Uncharacterized/unknown				144.629	7.45015	2.42648e-19	2.74211e-17	788.623	4.64858
Adult male vs adult female	Up in adult female (negative log2FC)	1	SVUL_031200	Uncharacterized/unknown				6416.4	-12.7717	1.13287e-95	1.57468e-91	4.03374	27786.4
Adult male vs adult female	Up in adult female (negative log2FC)	2	SVUL_042750	Uncharacterized/unknown				2069.93	-9.81674	8.63835e-87	6.00366e-83	9.94552	8943.22
Adult male vs adult female	Up in adult female (negative log2FC)	3	SVUL_146580	Uncharacterized/unknown				607.996	-4.54433	1.70396e-52	7.895e-49	94.5228	2215.94
Adult male vs adult female	Up in adult female (negative log2FC)	4	SVUL_129930	sp|P90920|EGG6_CAEEL		LRR_8	Leucine	940.351	-7.79706	4.52031e-52	1.57081e-48	17.6148	3966.91
Adult male vs adult female	Up in adult female (negative log2FC)	5	SVUL_090250	Uncharacterized/unknown				1403.01	-11.0448	1.32226e-48	3.06323e-45	2.6088	6076.48
Adult male vs adult female	Up in adult female (negative log2FC)	6	SVUL_077840	sp|P29190|PCKG_HAECO	K01596	PEPCK_GTP	Phosphoenolpyruvate	3365.86	-9.82529	2.40362e-47	4.7729e-44	15.5979	14294.8
Adult male vs adult female	Up in adult female (negative log2FC)	7	SVUL_004560	Uncharacterized/unknown				303.439	-4.92238	3.70363e-45	5.72006e-42	40.5128	1228.68
Adult male vs adult female	Up in adult female (negative log2FC)	8	SVUL_054810	Uncharacterized/unknown				768.708	-10.3968	7.97946e-44	1.10914e-40	2.45167	3329.44
Adult male vs adult female	Up in adult female (negative log2FC)	9	SVUL_056340	sp|Q9U489|LIN41_CAEEL	K12035	NHL	NHL	2828.48	-4.28204	2.72976e-43	3.44943e-40	567.838	11057.5
Adult male vs adult female	Up in adult female (negative log2FC)	10	SVUL_088570	Uncharacterized/unknown				242.956	-4.05981	6.36892e-43	7.37734e-40	54.0573	900.369
Adult male vs adult female	Up in adult female (negative log2FC)	11	SVUL_026630	Uncharacterized/unknown				80047.4	-12.4386	2.56552e-41	2.74314e-38	62.6361	346689
Adult male vs adult female	Up in adult female (negative log2FC)	12	SVUL_010590	Uncharacterized/unknown				1499.43	-11.3365	1.14224e-40	1.13408e-37	2.59051	6488.84
Adult male vs adult female	Up in adult female (negative log2FC)	13	SVUL_050560	Uncharacterized/unknown				950.826	-10.7044	3.17476e-39	2.94195e-36	2.45167	4117.55
Adult male vs adult female	Up in adult female (negative log2FC)	14	SVUL_008810	Uncharacterized/unknown				1795.94	-8.45356	7.36249e-39	6.39616e-36	21.6851	7698.74
Adult male vs adult female	Up in adult female (negative log2FC)	15	SVUL_150950	sp|Q6BEV5|YRMC_CAEEL		DsrH	DsrH	253.21	-2.51179	3.72632e-38	3.04681e-35	105.228	599.597
Adult male vs adult female	Up in adult female (negative log2FC)	16	SVUL_013460	sp|Q96RW7|HMCN1_HUMAN		I-set	Immunoglobulin	735.064	-4.55029	8.45326e-38	6.5278e-35	117.227	2747.64
Adult male vs adult female	Up in adult female (negative log2FC)	17	SVUL_076470	Uncharacterized/unknown				217.149	-6.24809	3.2053e-36	2.34493e-33	11.6847	894.782
Adult male vs adult female	Up in adult female (negative log2FC)	18	SVUL_050550	Uncharacterized/unknown				1342.67	-11.9199	1.30588e-35	9.07585e-33	1.58207	5812.14
Adult male vs adult female	Up in adult female (negative log2FC)	19	SVUL_039090	Uncharacterized/unknown				3890.11	-4.42867	2.56551e-35	1.69812e-32	693.176	14929.5
Adult male vs adult female	Up in adult female (negative log2FC)	20	SVUL_158700	Uncharacterized/unknown				387.849	-8.56477	9.33628e-34	5.89883e-31	4.32971	1667.27
Adult male vs adult female	Up in adult female (negative log2FC)	21	SVUL_099220	Uncharacterized/unknown				199.65	-8.17221	1.35562e-32	8.19265e-30	3.02531	858.925
Adult male vs adult female	Up in adult female (negative log2FC)	22	SVUL_019390	Uncharacterized/unknown				108.624	-3.82146	7.15344e-32	4.14303e-29	26.8295	381.712
Adult male vs adult female	Up in adult female (negative log2FC)	23	SVUL_136510	Uncharacterized/unknown				153.901	-5.71509	2.28763e-30	1.223e-27	11.5459	614.485
Adult male vs adult female	Up in adult female (negative log2FC)	24	SVUL_143280	sp|P54276|MSH6_MOUSE	K08737	MutS_V	MutS	451.598	-3.33654	2.89572e-30	1.49076e-27	155.233	1566.58
Adult male vs adult female	Up in adult female (negative log2FC)	25	SVUL_125110	sp|Q9C102|GLT1_SCHPO	K00264	Glu_synthase	Conserved	1631.78	-5.89131	3.00423e-30	1.49139e-27	112.101	6660.92

### Sheet: Sample_Groups
Sample	Group	Stage	Group:Stage	DESeq2 size factor	PC1	PC2
3_S1	L4	Larvae	L4:Larvae	1.15418	-36.786	6.31486
8_S5	ML5_Male	Larvae	ML5_Male:Larvae	0.627255	-29.4344	14.0816
9_S6	ML5_Male	Larvae	ML5_Male:Larvae	0.820323	-33.3927	9.12435
10_S7	ML5_Male	Larvae	ML5_Male:Larvae	0.564119	-3.92914	-47.0415
11_S8	ML5_Male	Larvae	ML5_Male:Larvae	0.608812	-38.9368	-17.9044
4_S2	ML5_Female	Larvae	ML5_Female:Larvae	0.744988	-28.5071	15.736
5_S3	ML5_Female	Larvae	ML5_Female:Larvae	0.767041	-35.1998	12.9868
6_S4	ML5_Female	Larvae	ML5_Female:Larvae	0.833173	-39.4081	-12.108
12_S9	Adult_Female	Adult	Adult_Female:Adult	2.28324	43.8753	35.5344
13_S10	Adult_Female	Adult	Adult_Female:Adult	1.52859	50.9817	38.5793
17_S11	Adult_Female	Adult	Adult_Female:Adult	2.78605	47.5803	43.7521
19_S12	Adult_Male	Adult	Adult_Male:Adult	0.871633	49.1391	-49.4305
22_S13	Adult_Male	Adult	Adult_Male:Adult	1.14995	54.0177	-49.625
