## Additional File 12 for "Comparative genomic and transcriptomic analyses of Strongylus vulgaris reveal developmental and evolutionary deployment of parasitism in a migratory equine nematode"

### Sheet: README
Additional file 11. Resistance-associated homologs identified in S. vulgaris
Field	Value
Table	Resistance-associated homologs identified in Strongylus vulgaris
Caption	Resistance-associated query proteins and their putative S. vulgaris homologs, with orthogroup assignment, copy-number interpretation, marker-site status, expression support, and phylogenetic tree availability where supplied.
Main table rows	43
Unique query proteins	43
Unique S. vulgaris homologs	18
Orthogroups represented	13
Orthogroup trees	12

### Sheet: S12_Main
Additional Table S12. Resistance-associated homologs identified in S. vulgaris
Query gene/protein	Query species	Drug class or resistance context	S. vulgaris homolog	S. vulgaris locus tag	Percent identity	E-value	Orthogroup	Genomic coordinates	Copy-number interpretation	Marker-site status	Tree-validation note	Notes
tbb-isotype-3 (R4X606)	Haemonchus contortus	Benzimidazole / β-tubulin marker-site context	g12841.t1.p1	SVUL_136480	98.6	0.0	OG0000295	Not supplied in provided resistance files	Conserved multi-copy	167: Susceptible (F); 198: Susceptible (E); 200: Susceptible (F)	Tree supplied; query and S. vulgaris homolog represented (56 leaves).	Final interpretation: 2. Conserved homolog, divergent marker state. Confidence tier: High. Expression: Not detected in matrix. Iso-Seq support: Yes. drug class/context was not curated in supplied metadata
A9LNN6	Cylicocyclus nassatus	Benzimidazole / β-tubulin marker-site context	g13771.t1.p1	SVUL_146230	99.8	0.0	OG0000295	Not supplied in provided resistance files	Conserved multi-copy	167: Susceptible (F); 198: Susceptible (E); 200: Susceptible (F)	Tree supplied; query and S. vulgaris homolog represented (56 leaves).	Final interpretation: 2. Conserved homolog, divergent marker state. Confidence tier: High. Expression: Not detected in matrix. Iso-Seq support: Yes. drug class/context was not curated in supplied metadata
A9LNN7	Cylicocyclus nassatus	Benzimidazole / β-tubulin marker-site context	g13771.t1.p1	SVUL_146230	99.6	0.0	OG0000295	Not supplied in provided resistance files	Conserved multi-copy	167: Susceptible (F); 198: Susceptible (E); 200: Susceptible (F)	Tree supplied; query and S. vulgaris homolog represented (56 leaves).	Final interpretation: 2. Conserved homolog, divergent marker state. Confidence tier: High. Expression: Not detected in matrix. Iso-Seq support: Yes. drug class/context was not curated in supplied metadata
A9LNN8	Cylicocyclus nassatus	Benzimidazole / β-tubulin marker-site context	g13771.t1.p1	SVUL_146230	99.8	0.0	OG0000295	Not supplied in provided resistance files	Conserved multi-copy	167: Susceptible (F); 198: Susceptible (E); 200: Susceptible (F)	Tree supplied; query and S. vulgaris homolog represented (56 leaves).	Final interpretation: 2. Conserved homolog, divergent marker state. Confidence tier: High. Expression: Not detected in matrix. Iso-Seq support: Yes. drug class/context was not curated in supplied metadata
A9LNN9	Cylicocyclus nassatus	Benzimidazole / β-tubulin marker-site context	g13771.t1.p1	SVUL_146230	99.3	0.0	OG0000295	Not supplied in provided resistance files	Conserved multi-copy	167: Susceptible (F); 198: Susceptible (E); 200: Susceptible (F)	Tree supplied; query and S. vulgaris homolog represented (56 leaves).	Final interpretation: 2. Conserved homolog, divergent marker state. Confidence tier: High. Expression: Not detected in matrix. Iso-Seq support: Yes. drug class/context was not curated in supplied metadata
A9LNP7	Cylicostephanus goldi	Benzimidazole / β-tubulin marker-site context	g13771.t1.p1	SVUL_146230	99.6	0.0	OG0000295	Not supplied in provided resistance files	Conserved multi-copy	167: Susceptible (F); 198: Susceptible (E); 200: Susceptible (F)	Tree supplied; query and S. vulgaris homolog represented (56 leaves).	Final interpretation: 2. Conserved homolog, divergent marker state. Confidence tier: High. Expression: Not detected in matrix. Iso-Seq support: Yes. drug class/context was not curated in supplied metadata
A9LNP8	Cylicostephanus goldi	Benzimidazole / β-tubulin marker-site context	g13771.t1.p1	SVUL_146230	99.2	4.21e-298	OG0000295	Not supplied in provided resistance files	Conserved multi-copy	167: Susceptible (F); 198: Susceptible (E); 200: Susceptible (F)	Tree supplied; query and S. vulgaris homolog represented (56 leaves).	Final interpretation: 2. Conserved homolog, divergent marker state. Confidence tier: High. Expression: Not detected in matrix. Iso-Seq support: Yes. drug class/context was not curated in supplied metadata
A9LNP9	Cylicocyclus nassatus	Benzimidazole / β-tubulin marker-site context	g13771.t1.p1	SVUL_146230	99.3	0.0	OG0000295	Not supplied in provided resistance files	Conserved multi-copy	167: Susceptible (F); 198: Susceptible (E); 200: Susceptible (F)	Tree supplied; query and S. vulgaris homolog represented (56 leaves).	Final interpretation: 2. Conserved homolog, divergent marker state. Confidence tier: High. Expression: Not detected in matrix. Iso-Seq support: Yes. drug class/context was not curated in supplied metadata
A9LNQ7	Cylicostephanus goldi	Benzimidazole / β-tubulin marker-site context	g13771.t1.p1	SVUL_146230	98.8	1.46e-306	OG0000295	Not supplied in provided resistance files	Conserved multi-copy	167: Susceptible (F); 198: Susceptible (E); 200: Susceptible (F)	Tree supplied; query and S. vulgaris homolog represented (56 leaves).	Final interpretation: 2. Conserved homolog, divergent marker state. Confidence tier: High. Expression: Not detected in matrix. Iso-Seq support: Yes. drug class/context was not curated in supplied metadata
Q25049	Haemonchus contortus	Benzimidazole / β-tubulin marker-site context	g13771.t1.p1	SVUL_146230	98.9	0.0	OG0000295	Not supplied in provided resistance files	Conserved multi-copy	167: Susceptible (F); 198: Susceptible (E); 200: Susceptible (F)	Tree supplied; query and S. vulgaris homolog represented (56 leaves).	Final interpretation: 2. Conserved homolog, divergent marker state. Confidence tier: High. Expression: Not detected in matrix. Iso-Seq support: Yes. drug class/context was not curated in supplied metadata
Q2VU26	Trichostrongylus tenuis	Benzimidazole / β-tubulin marker-site context	g13771.t1.p1	SVUL_146230	99.4	2.88e-123	OG0000295	Not supplied in provided resistance files	Conserved multi-copy	167: Susceptible (F); 198: Susceptible (E); 200: Susceptible (F)	Tree supplied; query and S. vulgaris homolog represented (56 leaves).	Final interpretation: 2. Conserved homolog, divergent marker state. Confidence tier: High. Expression: Not detected in matrix. Iso-Seq support: Yes. drug class/context was not curated in supplied metadata
btub (Q5ZPR9)	Cylicostephanus goldi	Benzimidazole / β-tubulin marker-site context	g13771.t1.p1	SVUL_146230	99.8	0.0	OG0000295	Not supplied in provided resistance files	Conserved multi-copy	167: Susceptible (F); 198: Susceptible (E); 200: Susceptible (F)	Tree supplied; query and S. vulgaris homolog represented (56 leaves).	Final interpretation: 2. Conserved homolog, divergent marker state. Confidence tier: High. Expression: Not detected in matrix. Iso-Seq support: Yes. drug class/context was not curated in supplied metadata
A8WEW0	Cylicocyclus nassatus	Benzimidazole / β-tubulin marker-site context	g8290.t1.p1	SVUL_087590	97.8	0.0	OG0000295	Not supplied in provided resistance files	Conserved multi-copy	167: Susceptible (F); 198: Susceptible (E); 200: Susceptible (F)	Tree supplied; query and S. vulgaris homolog represented (56 leaves).	Final interpretation: 2. Conserved homolog, divergent marker state. Confidence tier: High. Expression: Not detected in matrix. Iso-Seq support: Yes. drug class/context was not curated in supplied metadata
A8WEW5	Cylicocyclus nassatus	Benzimidazole / β-tubulin marker-site context	g8290.t1.p1	SVUL_087590	98.0	0.0	OG0000295	Not supplied in provided resistance files	Conserved multi-copy	167: Susceptible (F); 198: Susceptible (E); 200: Susceptible (F)	Tree supplied; query and S. vulgaris homolog represented (56 leaves).	Final interpretation: 2. Conserved homolog, divergent marker state. Confidence tier: High. Expression: Not detected in matrix. Iso-Seq support: Yes. drug class/context was not curated in supplied metadata
A8WEX7	Cylicocyclus nassatus	Benzimidazole / β-tubulin marker-site context	g8290.t1.p1	SVUL_087590	98.3	3.5e-297	OG0000295	Not supplied in provided resistance files	Conserved multi-copy	167: Susceptible (F); 198: Susceptible (E); 200: Susceptible (F)	Tree supplied; query and S. vulgaris homolog represented (56 leaves).	Final interpretation: 2. Conserved homolog, divergent marker state. Confidence tier: High. Expression: Not detected in matrix. Iso-Seq support: Yes. drug class/context was not curated in supplied metadata
CYNAS_LOCUS18010 (Q6BCK8)	Cylicocyclus nassatus	Benzimidazole / β-tubulin marker-site context	g8290.t1.p1	SVUL_087590	98.4	0.0	OG0000295	Not supplied in provided resistance files	Conserved multi-copy	167: Susceptible (F); 198: Susceptible (E); 200: Susceptible (F)	Tree supplied; query and S. vulgaris homolog represented (56 leaves).	Final interpretation: 2. Conserved homolog, divergent marker state. Confidence tier: High. Expression: Not detected in matrix. Iso-Seq support: Yes. drug class/context was not curated in supplied metadata
Q2VU25	Trichostrongylus tenuis	Benzimidazole / β-tubulin marker-site context	g8290.t1.p1	SVUL_087590	99.2	2.39e-91	OG0000295	Not supplied in provided resistance files	Conserved multi-copy	167: Susceptible (F); 198: Susceptible (E); 200: Susceptible (F)	Tree supplied; query and S. vulgaris homolog represented (56 leaves).	Final interpretation: 2. Conserved homolog, divergent marker state. Confidence tier: Moderate. Expression: Not detected in matrix. Iso-Seq support: Yes. drug class/context was not curated in supplied metadata
Q66T51	Brugia malayi	Benzimidazole / β-tubulin marker-site context	g8290.t1.p1	SVUL_087590	93.4	1.9e-312	OG0000295	Not supplied in provided resistance files	Conserved multi-copy	167: Susceptible (F); 198: Susceptible (E); 200: Susceptible (F)	Tree supplied; query and S. vulgaris homolog represented (56 leaves).	Final interpretation: 2. Conserved homolog, divergent marker state. Confidence tier: High. Expression: Not detected in matrix. Iso-Seq support: Yes. drug class/context was not curated in supplied metadata
F2YLA5	Haemonchus contortus	Macrocyclic lactone target-site homolog; GluCl-like.	g4743.t1.p1	SVUL_049720	65.4	2.35e-90	OG0000636	Not supplied in provided resistance files	Contracted in S. vulgaris (or Expanded in Cyathostomins)	No canonical marker evaluated in supplied files	Tree supplied; query and S. vulgaris homolog represented (29 leaves).	Final interpretation: 5. S. vulgaris-specific divergence. Confidence tier: High. Expression: Not detected in matrix. Iso-Seq support: Yes. drug class/context was not curated in supplied metadata
E5FYM4	Haemonchus contortus	Macrocyclic lactone-associated ABCB/P-glycoprotein efflux candidates.	MSTRG.14041.3.p1	SVUL_140470	91.7	3.52e-54	OG0000867	Not supplied in provided resistance files	Contracted in S. vulgaris (or Expanded in Cyathostomins)	No canonical marker evaluated in supplied files	Tree supplied; query and S. vulgaris homolog represented (36 leaves).	Final interpretation: 5. S. vulgaris-specific divergence. Confidence tier: Moderate. Expression: Not detected / Low expression. Iso-Seq support: Yes. drug class/context was not curated in supplied metadata
pgp-1 (O61239)	Haemonchus contortus	P-glycoprotein transporter / multidrug-resistance context	MSTRG.14041.3.p1	SVUL_140470	92.6	8.310000000000001e-70	OG0000867	Not supplied in provided resistance files	Contracted in S. vulgaris (or Expanded in Cyathostomins)	No canonical marker evaluated in supplied files	Tree supplied; query and S. vulgaris homolog represented (36 leaves).	Final interpretation: 5. S. vulgaris-specific divergence. Confidence tier: Moderate. Expression: Not detected / Low expression. Iso-Seq support: Yes. drug class/context was not curated in supplied metadata
pgp-1 (Q9U6N8)	Haemonchus contortus	P-glycoprotein transporter / multidrug-resistance context	MSTRG.14041.3.p1	SVUL_140470	93.8	5.17e-25	OG0000867	Not supplied in provided resistance files	Contracted in S. vulgaris (or Expanded in Cyathostomins)	No canonical marker evaluated in supplied files	Tree supplied; query and S. vulgaris homolog represented (36 leaves).	Final interpretation: 5. S. vulgaris-specific divergence. Confidence tier: Moderate. Expression: Not detected / Low expression. Iso-Seq support: Yes. drug class/context was not curated in supplied metadata
pgp-9 (A0A2L1K4H9)	Teladorsagia circumcincta	P-glycoprotein transporter / multidrug-resistance context	MSTRG.14041.3.p1	SVUL_140470	90.7	2.3700000000000003e-27	OG0000867	Not supplied in provided resistance files	Contracted in S. vulgaris (or Expanded in Cyathostomins)	No canonical marker evaluated in supplied files	Tree supplied; query and S. vulgaris homolog represented (36 leaves).	Final interpretation: 5. S. vulgaris-specific divergence. Confidence tier: Moderate. Expression: Not detected / Low expression. Iso-Seq support: Yes. drug class/context was not curated in supplied metadata
A0A7I4YQ55	Haemonchus contortus	Macrocyclic lactone-associated ABCB/P-glycoprotein efflux candidates.	g13219.t3.p1	SVUL_140470	79.7	0.0	OG0000867	Not supplied in provided resistance files	Contracted in S. vulgaris (or Expanded in Cyathostomins)	No canonical marker evaluated in supplied files	Tree supplied; query and S. vulgaris homolog represented (36 leaves).	Final interpretation: 5. S. vulgaris-specific divergence. Confidence tier: High. Expression: Not detected in matrix. Iso-Seq support: Yes. drug class/context was not curated in supplied metadata
A0A7I4YQI2	Haemonchus contortus	Macrocyclic lactone-associated ABCB/P-glycoprotein efflux candidates.	g13219.t3.p1	SVUL_140470	84.6	0.0	OG0000867	Not supplied in provided resistance files	Contracted in S. vulgaris (or Expanded in Cyathostomins)	No canonical marker evaluated in supplied files	Tree supplied; query and S. vulgaris homolog represented (36 leaves).	Final interpretation: 5. S. vulgaris-specific divergence. Confidence tier: High. Expression: Not detected in matrix. Iso-Seq support: Yes. drug class/context was not curated in supplied metadata
A0A7I4YRW3	Haemonchus contortus	Macrocyclic lactone-associated ABCB/P-glycoprotein efflux candidates.	g13219.t3.p1	SVUL_140470	84.6	0.0	OG0000867	Not supplied in provided resistance files	Contracted in S. vulgaris (or Expanded in Cyathostomins)	No canonical marker evaluated in supplied files	Tree supplied; query and S. vulgaris homolog represented (36 leaves).	Final interpretation: 5. S. vulgaris-specific divergence. Confidence tier: High. Expression: Not detected in matrix. Iso-Seq support: Yes. drug class/context was not curated in supplied metadata
Tci-pgp-9 (A0A2R7Z5E0)	Teladorsagia circumcincta	P-glycoprotein transporter / multidrug-resistance context	g13219.t3.p1	SVUL_140470	84.9	0.0	OG0000867	Not supplied in provided resistance files	Contracted in S. vulgaris (or Expanded in Cyathostomins)	No canonical marker evaluated in supplied files	Tree supplied; query and S. vulgaris homolog represented (36 leaves).	Final interpretation: 5. S. vulgaris-specific divergence. Confidence tier: High. Expression: Not detected in matrix. Iso-Seq support: Yes. drug class/context was not curated in supplied metadata
Tci-pgp-9 (A0A2R7Z5E9)	Teladorsagia circumcincta	P-glycoprotein transporter / multidrug-resistance context	g13219.t3.p1	SVUL_140470	84.9	0.0	OG0000867	Not supplied in provided resistance files	Contracted in S. vulgaris (or Expanded in Cyathostomins)	No canonical marker evaluated in supplied files	Tree supplied; query and S. vulgaris homolog represented (36 leaves).	Final interpretation: 5. S. vulgaris-specific divergence. Confidence tier: High. Expression: Not detected in matrix. Iso-Seq support: Yes. drug class/context was not curated in supplied metadata
pgp-1 (Q9U6N9)	Haemonchus contortus	P-glycoprotein transporter / multidrug-resistance context	g13219.t3.p1	SVUL_140470	89.6	1.1699999999999998e-23	OG0000867	Not supplied in provided resistance files	Contracted in S. vulgaris (or Expanded in Cyathostomins)	No canonical marker evaluated in supplied files	Tree supplied; query and S. vulgaris homolog represented (36 leaves).	Final interpretation: 5. S. vulgaris-specific divergence. Confidence tier: Moderate. Expression: Not detected in matrix. Iso-Seq support: Yes. drug class/context was not curated in supplied metadata
pgp-9 (A0A2L1K4I4)	Teladorsagia circumcincta	P-glycoprotein transporter / multidrug-resistance context	g13219.t3.p1	SVUL_140470	88.9	1.13e-26	OG0000867	Not supplied in provided resistance files	Contracted in S. vulgaris (or Expanded in Cyathostomins)	No canonical marker evaluated in supplied files	Tree supplied; query and S. vulgaris homolog represented (36 leaves).	Final interpretation: 5. S. vulgaris-specific divergence. Confidence tier: Moderate. Expression: Not detected in matrix. Iso-Seq support: Yes. drug class/context was not curated in supplied metadata
lev-1.1 (D6MYF6)	Haemonchus contortus	Levamisole/nicotinic acetylcholine receptor context	g13629.t1.p1	SVUL_144730	66.9	1.4e-223	OG0000997	Not supplied in provided resistance files	Contracted in S. vulgaris (or Expanded in Cyathostomins)	No canonical marker evaluated in supplied files	Tree supplied; query and S. vulgaris homolog represented (25 leaves).	Final interpretation: 5. S. vulgaris-specific divergence. Confidence tier: High. Expression: Not detected in matrix. Iso-Seq support: Yes. drug class/context was not curated in supplied metadata
A0A7I4Z4P2	Haemonchus contortus	Macrocyclic lactone/multidrug-associated ABCC/MRP transporter candidates.	g6778.t1.p1	SVUL_071480	66.8	0.0	OG0001089	Not supplied in provided resistance files	Conserved multi-copy	No canonical marker evaluated in supplied files	Tree supplied; query and S. vulgaris homolog represented (24 leaves).	Final interpretation: 1. Conserved ancestral homolog. Confidence tier: High. Expression: Not detected in matrix. Iso-Seq support: Yes. drug class/context was not curated in supplied metadata
A0A7I4Z1Z2	Haemonchus contortus	Pyrantel/levamisole nicotinic acetylcholine receptor candidate homologs; acr-12-like.	g1137.t1.p1	SVUL_011930	90.4	7.43e-249	OG0001554	Not supplied in provided resistance files	Contracted in S. vulgaris (or Expanded in Cyathostomins)	No canonical marker evaluated in supplied files	Tree supplied; query and S. vulgaris homolog represented (22 leaves).	Final interpretation: 5. S. vulgaris-specific divergence. Confidence tier: High. Expression: Not detected in matrix. Iso-Seq support: Yes. drug class/context was not curated in supplied metadata
A0A7I4Z2R2	Haemonchus contortus	Pyrantel/levamisole nicotinic acetylcholine receptor candidate homologs; acr-12-like.	g1137.t1.p1	SVUL_011930	80.0	1.45e-311	OG0001554	Not supplied in provided resistance files	Contracted in S. vulgaris (or Expanded in Cyathostomins)	No canonical marker evaluated in supplied files	Tree supplied; query and S. vulgaris homolog represented (22 leaves).	Final interpretation: 5. S. vulgaris-specific divergence. Confidence tier: High. Expression: Not detected in matrix. Iso-Seq support: Yes. drug class/context was not curated in supplied metadata
A0A7I4XVV4	Haemonchus contortus	Pyrantel/levamisole nicotinic acetylcholine receptor target homolog; unc-38-like.	g5547.t1.p1	SVUL_058360	92.2	2.91e-275	OG0001623	Not supplied in provided resistance files	Conserved multi-copy	No canonical marker evaluated in supplied files	Tree supplied; query and S. vulgaris homolog represented (21 leaves).	Final interpretation: 1. Conserved ancestral homolog. Confidence tier: High. Expression: Not detected in matrix. Iso-Seq support: Yes. drug class/context was not curated in supplied metadata
pgp-2 (M9UX72)	Cooperia oncophora	P-glycoprotein transporter / multidrug-resistance context	g14060.t1.p1	Not resolved	79.7	0.0	OG0002695	Not supplied in provided resistance files	Conserved multi-copy	No canonical marker evaluated in supplied files	Tree supplied; query and S. vulgaris homolog represented (18 leaves).	Final interpretation: 1. Conserved ancestral homolog. Confidence tier: High. Expression: Not detected in matrix. Iso-Seq support: Yes. NCBI locus tag not resolved from supplied crosswalk. drug class/context was not curated in supplied metadata
A0A7I4Z0F4	Haemonchus contortus	Macrocyclic lactone/multidrug-associated ABCC/MRP transporter candidates.	g6217.t1.p1	Not resolved	84.1	0.0	OG0004295	Not supplied in provided resistance files	Conserved multi-copy	No canonical marker evaluated in supplied files	Tree supplied; query and S. vulgaris homolog represented (16 leaves).	Final interpretation: 1. Conserved ancestral homolog. Confidence tier: High. Expression: Not detected in matrix. Iso-Seq support: Yes. NCBI locus tag not resolved from supplied crosswalk. drug class/context was not curated in supplied metadata
Dyf7 (A0A0A0UJ11)	Haemonchus contortus	Ciliary/sensory gene; resistance context not curated in supplied metadata	g1515.t1.p1	SVUL_015800	87.0	9.79e-252	OG0004970	Not supplied in provided resistance files	Ambiguous due to paralogy	No canonical marker evaluated in supplied files	Tree supplied; query and S. vulgaris homolog represented (15 leaves).	Final interpretation: 7. Ambiguous. Confidence tier: High. Expression: Not detected in matrix. Iso-Seq support: Yes. drug class/context was not curated in supplied metadata
A0A7I4XVC3	Haemonchus contortus	Unclear; ABCC Transporter-like candidatel Macrocyclic lactone	g12089.t1.p1	SVUL_128640	76.1	1.11e-295	OG0008742	Not supplied in provided resistance files	Ambiguous due to paralogy	No canonical marker evaluated in supplied files	Tree supplied; query and S. vulgaris homolog represented (12 leaves).	Final interpretation: 7. Ambiguous. Confidence tier: High. Expression: Not detected in matrix. Iso-Seq support: Yes. drug class/context was not curated in supplied metadata
A0A7I4YUA2	Haemonchus contortus	Macrocyclic lactone/multidrug-associated ABCC/MRP transporter candidates.	g6762.t1.p1	Not resolved	69.9	1.1e-288	OG0010091	Not supplied in provided resistance files	Conserved multi-copy	No canonical marker evaluated in supplied files	Tree supplied; query and S. vulgaris homolog represented (11 leaves).	Final interpretation: 1. Conserved ancestral homolog. Confidence tier: High. Expression: Not detected in matrix. Iso-Seq support: Yes. NCBI locus tag not resolved from supplied crosswalk. drug class/context was not curated in supplied metadata
pgp-3 (M9V0V5)	Cooperia oncophora	P-glycoprotein transporter / multidrug-resistance context	MSTRG.7889.1.p1	SVUL_078930	75.6	0.0	Unassigned	Not supplied in provided resistance files	N/A	No canonical marker evaluated in supplied files	No orthogroup tree supplied	Final interpretation: 7. Ambiguous. Confidence tier: High. Expression: Not detected / Low expression. Iso-Seq support: Yes. drug class/context was not curated in supplied metadata
pgp-12 (M9UUR8)	Cooperia oncophora	P-glycoprotein transporter / multidrug-resistance context	g2878.t1.p1	SVUL_030220	84.6	2.72e-63	Unassigned	Not supplied in provided resistance files	N/A	No canonical marker evaluated in supplied files	No orthogroup tree supplied	Final interpretation: 7. Ambiguous. Confidence tier: Moderate. Expression: Not detected in matrix. Iso-Seq support: Yes. drug class/context was not curated in supplied metadata
pgp-16 (M9V281)	Cooperia oncophora	P-glycoprotein transporter / multidrug-resistance context	g66.t1.p1	SVUL_000680	61.2	1.2e-34	Unassigned	Not supplied in provided resistance files	N/A	No canonical marker evaluated in supplied files	No orthogroup tree supplied	Final interpretation: 7. Ambiguous. Confidence tier: Moderate. Expression: Not detected in matrix. Iso-Seq support: Yes. drug class/context was not curated in supplied metadata

### Sheet: Source_Deduplicated
Deduplicated enriched source table used to build S12_Main
Query_ID	UniProt_ID	Gene_Name	Known_Association	Source_Species	Evidence_Level	Svul_Homolog	Orthogroup	Best_Evalue	Percent_Identity	Confidence_Tier	Svul_Copy_Number	Copy_Number_Interpretation	State_167	State_198	State_200	IsoSeq_Supported	Svul_Gene_ID	Final_Interpretation	NCBI_Locus_Tag	StringTie_ID	Tree_File	Tree_Note
R4X606	R4X606	tbb-isotype-3	Yes	Haemonchus contortus	UniProt_Import	g12841.t1.p1	OG0000295	0.0	98.6	High	4.0	Conserved multi-copy	Susceptible (F)	Susceptible (E)	Susceptible (F)	Yes	g12841	2. Conserved homolog, divergent marker state	SVUL_136480	MSTRG.13641	OG0000295 (1).tree	Tree supplied; query and S. vulgaris homolog represented (56 leaves).
A9LNN6	A9LNN6	Unknown	Yes	Cylicocyclus nassatus	UniProt_Import	g13771.t1.p1	OG0000295	0.0	99.8	High	4.0	Conserved multi-copy	Susceptible (F)	Susceptible (E)	Susceptible (F)	Yes	g13771	2. Conserved homolog, divergent marker state	SVUL_146230	MSTRG.14617	OG0000295 (1).tree	Tree supplied; query and S. vulgaris homolog represented (56 leaves).
A9LNN7	A9LNN7	Unknown	Yes	Cylicocyclus nassatus	UniProt_Import	g13771.t1.p1	OG0000295	0.0	99.6	High	4.0	Conserved multi-copy	Susceptible (F)	Susceptible (E)	Susceptible (F)	Yes	g13771	2. Conserved homolog, divergent marker state	SVUL_146230	MSTRG.14617	OG0000295 (1).tree	Tree supplied; query and S. vulgaris homolog represented (56 leaves).
A9LNN8	A9LNN8	Unknown	Yes	Cylicocyclus nassatus	UniProt_Import	g13771.t1.p1	OG0000295	0.0	99.8	High	4.0	Conserved multi-copy	Susceptible (F)	Susceptible (E)	Susceptible (F)	Yes	g13771	2. Conserved homolog, divergent marker state	SVUL_146230	MSTRG.14617	OG0000295 (1).tree	Tree supplied; query and S. vulgaris homolog represented (56 leaves).
A9LNN9	A9LNN9	Unknown	Yes	Cylicocyclus nassatus	UniProt_Import	g13771.t1.p1	OG0000295	0.0	99.3	High	4.0	Conserved multi-copy	Susceptible (F)	Susceptible (E)	Susceptible (F)	Yes	g13771	2. Conserved homolog, divergent marker state	SVUL_146230	MSTRG.14617	OG0000295 (1).tree	Tree supplied; query and S. vulgaris homolog represented (56 leaves).
A9LNP7	A9LNP7	Unknown	Yes	Cylicostephanus goldi	UniProt_Import	g13771.t1.p1	OG0000295	0.0	99.6	High	4.0	Conserved multi-copy	Susceptible (F)	Susceptible (E)	Susceptible (F)	Yes	g13771	2. Conserved homolog, divergent marker state	SVUL_146230	MSTRG.14617	OG0000295 (1).tree	Tree supplied; query and S. vulgaris homolog represented (56 leaves).
A9LNP8	A9LNP8	Unknown	Yes	Cylicostephanus goldi	UniProt_Import	g13771.t1.p1	OG0000295	4.21e-298	99.2	High	4.0	Conserved multi-copy	Susceptible (F)	Susceptible (E)	Susceptible (F)	Yes	g13771	2. Conserved homolog, divergent marker state	SVUL_146230	MSTRG.14617	OG0000295 (1).tree	Tree supplied; query and S. vulgaris homolog represented (56 leaves).
A9LNP9	A9LNP9	Unknown	Yes	Cylicocyclus nassatus	UniProt_Import	g13771.t1.p1	OG0000295	0.0	99.3	High	4.0	Conserved multi-copy	Susceptible (F)	Susceptible (E)	Susceptible (F)	Yes	g13771	2. Conserved homolog, divergent marker state	SVUL_146230	MSTRG.14617	OG0000295 (1).tree	Tree supplied; query and S. vulgaris homolog represented (56 leaves).
A9LNQ7	A9LNQ7	Unknown	Yes	Cylicostephanus goldi	UniProt_Import	g13771.t1.p1	OG0000295	1.46e-306	98.8	High	4.0	Conserved multi-copy	Susceptible (F)	Susceptible (E)	Susceptible (F)	Yes	g13771	2. Conserved homolog, divergent marker state	SVUL_146230	MSTRG.14617	OG0000295 (1).tree	Tree supplied; query and S. vulgaris homolog represented (56 leaves).
Q25049	Q25049	Unknown	Yes	Haemonchus contortus	UniProt_Import	g13771.t1.p1	OG0000295	0.0	98.9	High	4.0	Conserved multi-copy	Susceptible (F)	Susceptible (E)	Susceptible (F)	Yes	g13771	2. Conserved homolog, divergent marker state	SVUL_146230	MSTRG.14617	OG0000295 (1).tree	Tree supplied; query and S. vulgaris homolog represented (56 leaves).
Q2VU26	Q2VU26	Unknown	Yes	Trichostrongylus tenuis	UniProt_Import	g13771.t1.p1	OG0000295	2.88e-123	99.4	High	4.0	Conserved multi-copy	Susceptible (F)	Susceptible (E)	Susceptible (F)	Yes	g13771	2. Conserved homolog, divergent marker state	SVUL_146230	MSTRG.14617	OG0000295 (1).tree	Tree supplied; query and S. vulgaris homolog represented (56 leaves).
Q5ZPR9	Q5ZPR9	btub	Yes	Cylicostephanus goldi	UniProt_Import	g13771.t1.p1	OG0000295	0.0	99.8	High	4.0	Conserved multi-copy	Susceptible (F)	Susceptible (E)	Susceptible (F)	Yes	g13771	2. Conserved homolog, divergent marker state	SVUL_146230	MSTRG.14617	OG0000295 (1).tree	Tree supplied; query and S. vulgaris homolog represented (56 leaves).
A8WEW0	A8WEW0	Unknown	Yes	Cylicocyclus nassatus	UniProt_Import	g8290.t1.p1	OG0000295	0.0	97.8	High	4.0	Conserved multi-copy	Susceptible (F)	Susceptible (E)	Susceptible (F)	Yes	g8290	2. Conserved homolog, divergent marker state	SVUL_087590	MSTRG.8754	OG0000295 (1).tree	Tree supplied; query and S. vulgaris homolog represented (56 leaves).
A8WEW5	A8WEW5	Unknown	Yes	Cylicocyclus nassatus	UniProt_Import	g8290.t1.p1	OG0000295	0.0	98.0	High	4.0	Conserved multi-copy	Susceptible (F)	Susceptible (E)	Susceptible (F)	Yes	g8290	2. Conserved homolog, divergent marker state	SVUL_087590	MSTRG.8754	OG0000295 (1).tree	Tree supplied; query and S. vulgaris homolog represented (56 leaves).
A8WEX7	A8WEX7	Unknown	Yes	Cylicocyclus nassatus	UniProt_Import	g8290.t1.p1	OG0000295	3.5e-297	98.3	High	4.0	Conserved multi-copy	Susceptible (F)	Susceptible (E)	Susceptible (F)	Yes	g8290	2. Conserved homolog, divergent marker state	SVUL_087590	MSTRG.8754	OG0000295 (1).tree	Tree supplied; query and S. vulgaris homolog represented (56 leaves).
Q2VU25	Q2VU25	Unknown	Yes	Trichostrongylus tenuis	UniProt_Import	g8290.t1.p1	OG0000295	2.39e-91	99.2	Moderate	4.0	Conserved multi-copy	Susceptible (F)	Susceptible (E)	Susceptible (F)	Yes	g8290	2. Conserved homolog, divergent marker state	SVUL_087590	MSTRG.8754	OG0000295 (1).tree	Tree supplied; query and S. vulgaris homolog represented (56 leaves).
Q66T51	Q66T51	Unknown	Yes	Brugia malayi	UniProt_Import	g8290.t1.p1	OG0000295	1.9e-312	93.4	High	4.0	Conserved multi-copy	Susceptible (F)	Susceptible (E)	Susceptible (F)	Yes	g8290	2. Conserved homolog, divergent marker state	SVUL_087590	MSTRG.8754	OG0000295 (1).tree	Tree supplied; query and S. vulgaris homolog represented (56 leaves).
Q6BCK8	Q6BCK8	CYNAS_LOCUS18010	Yes	Cylicocyclus nassatus	UniProt_Import	g8290.t1.p1	OG0000295	0.0	98.4	High	4.0	Conserved multi-copy	Susceptible (F)	Susceptible (E)	Susceptible (F)	Yes	g8290	2. Conserved homolog, divergent marker state	SVUL_087590	MSTRG.8754	OG0000295 (1).tree	Tree supplied; query and S. vulgaris homolog represented (56 leaves).
F2YLA5	F2YLA5	Unknown	Yes	Haemonchus contortus	UniProt_Import	g4743.t1.p1	OG0000636	2.35e-90	65.4	High	2.0	Contracted in S. vulgaris (or Expanded in Cyathostomins)	N/A	N/A	N/A	Yes	g4743	5. S. vulgaris-specific divergence	SVUL_049720	MSTRG.4970	OG0000636 (1).tree	Tree supplied; query and S. vulgaris homolog represented (29 leaves).
A0A2L1K4H9	A0A2L1K4H9	pgp-9	Yes	Teladorsagia circumcincta	UniProt_Import	MSTRG.14041.3.p1	OG0000867	2.3700000000000003e-27	90.7	Moderate	2.0	Contracted in S. vulgaris (or Expanded in Cyathostomins)	N/A	N/A	N/A	Yes	MSTRG	5. S. vulgaris-specific divergence	SVUL_140470	MSTRG.14041	OG0000867 (1).tree	Tree supplied; query and S. vulgaris homolog represented (36 leaves).
E5FYM4	E5FYM4	Unknown	Yes	Haemonchus contortus	UniProt_Import	MSTRG.14041.3.p1	OG0000867	3.52e-54	91.7	Moderate	2.0	Contracted in S. vulgaris (or Expanded in Cyathostomins)	N/A	N/A	N/A	Yes	MSTRG	5. S. vulgaris-specific divergence	SVUL_140470	MSTRG.14041	OG0000867 (1).tree	Tree supplied; query and S. vulgaris homolog represented (36 leaves).
O61239	O61239	pgp-1	Yes	Haemonchus contortus	UniProt_Import	MSTRG.14041.3.p1	OG0000867	8.310000000000001e-70	92.6	Moderate	2.0	Contracted in S. vulgaris (or Expanded in Cyathostomins)	N/A	N/A	N/A	Yes	MSTRG	5. S. vulgaris-specific divergence	SVUL_140470	MSTRG.14041	OG0000867 (1).tree	Tree supplied; query and S. vulgaris homolog represented (36 leaves).
Q9U6N8	Q9U6N8	pgp-1	Yes	Haemonchus contortus	UniProt_Import	MSTRG.14041.3.p1	OG0000867	5.17e-25	93.8	Moderate	2.0	Contracted in S. vulgaris (or Expanded in Cyathostomins)	N/A	N/A	N/A	Yes	MSTRG	5. S. vulgaris-specific divergence	SVUL_140470	MSTRG.14041	OG0000867 (1).tree	Tree supplied; query and S. vulgaris homolog represented (36 leaves).
A0A2L1K4I4	A0A2L1K4I4	pgp-9	Yes	Teladorsagia circumcincta	UniProt_Import	g13219.t3.p1	OG0000867	1.13e-26	88.9	Moderate	2.0	Contracted in S. vulgaris (or Expanded in Cyathostomins)	N/A	N/A	N/A	Yes	g13219	5. S. vulgaris-specific divergence	SVUL_140470	MSTRG.14041	OG0000867 (1).tree	Tree supplied; query and S. vulgaris homolog represented (36 leaves).
A0A2R7Z5E0	A0A2R7Z5E0	Tci-pgp-9	Yes	Teladorsagia circumcincta	UniProt_Import	g13219.t3.p1	OG0000867	0.0	84.9	High	2.0	Contracted in S. vulgaris (or Expanded in Cyathostomins)	N/A	N/A	N/A	Yes	g13219	5. S. vulgaris-specific divergence	SVUL_140470	MSTRG.14041	OG0000867 (1).tree	Tree supplied; query and S. vulgaris homolog represented (36 leaves).
A0A2R7Z5E9	A0A2R7Z5E9	Tci-pgp-9	Yes	Teladorsagia circumcincta	UniProt_Import	g13219.t3.p1	OG0000867	0.0	84.9	High	2.0	Contracted in S. vulgaris (or Expanded in Cyathostomins)	N/A	N/A	N/A	Yes	g13219	5. S. vulgaris-specific divergence	SVUL_140470	MSTRG.14041	OG0000867 (1).tree	Tree supplied; query and S. vulgaris homolog represented (36 leaves).
A0A7I4YQ55	A0A7I4YQ55	Unknown	Yes	Haemonchus contortus	UniProt_Import	g13219.t3.p1	OG0000867	0.0	79.7	High	2.0	Contracted in S. vulgaris (or Expanded in Cyathostomins)	N/A	N/A	N/A	Yes	g13219	5. S. vulgaris-specific divergence	SVUL_140470	MSTRG.14041	OG0000867 (1).tree	Tree supplied; query and S. vulgaris homolog represented (36 leaves).
A0A7I4YQI2	A0A7I4YQI2	Unknown	Yes	Haemonchus contortus	UniProt_Import	g13219.t3.p1	OG0000867	0.0	84.6	High	2.0	Contracted in S. vulgaris (or Expanded in Cyathostomins)	N/A	N/A	N/A	Yes	g13219	5. S. vulgaris-specific divergence	SVUL_140470	MSTRG.14041	OG0000867 (1).tree	Tree supplied; query and S. vulgaris homolog represented (36 leaves).
A0A7I4YRW3	A0A7I4YRW3	Unknown	Yes	Haemonchus contortus	UniProt_Import	g13219.t3.p1	OG0000867	0.0	84.6	High	2.0	Contracted in S. vulgaris (or Expanded in Cyathostomins)	N/A	N/A	N/A	Yes	g13219	5. S. vulgaris-specific divergence	SVUL_140470	MSTRG.14041	OG0000867 (1).tree	Tree supplied; query and S. vulgaris homolog represented (36 leaves).
Q9U6N9	Q9U6N9	pgp-1	Yes	Haemonchus contortus	UniProt_Import	g13219.t3.p1	OG0000867	1.1699999999999998e-23	89.6	Moderate	2.0	Contracted in S. vulgaris (or Expanded in Cyathostomins)	N/A	N/A	N/A	Yes	g13219	5. S. vulgaris-specific divergence	SVUL_140470	MSTRG.14041	OG0000867 (1).tree	Tree supplied; query and S. vulgaris homolog represented (36 leaves).
D6MYF6	D6MYF6	lev-1.1	Yes	Haemonchus contortus	UniProt_Import	g13629.t1.p1	OG0000997	1.4e-223	66.9	High	2.0	Contracted in S. vulgaris (or Expanded in Cyathostomins)	N/A	N/A	N/A	Yes	g13629	5. S. vulgaris-specific divergence	SVUL_144730	MSTRG.14466	OG0000997 (1).tree	Tree supplied; query and S. vulgaris homolog represented (25 leaves).
A0A7I4Z4P2	A0A7I4Z4P2	Unknown	Yes	Haemonchus contortus	UniProt_Import	g6778.t1.p1	OG0001089	0.0	66.8	High	2.0	Conserved multi-copy	N/A	N/A	N/A	Yes	g6778	1. Conserved ancestral homolog	SVUL_071480	MSTRG.7145	OG0001089 (1).tree	Tree supplied; query and S. vulgaris homolog represented (24 leaves).
A0A7I4Z1Z2	A0A7I4Z1Z2	Unknown	Yes	Haemonchus contortus	UniProt_Import	g1137.t1.p1	OG0001554	7.43e-249	90.4	High	1.0	Contracted in S. vulgaris (or Expanded in Cyathostomins)	N/A	N/A	N/A	Yes	g1137	5. S. vulgaris-specific divergence	SVUL_011930	MSTRG.1193	OG0001554 (1).tree	Tree supplied; query and S. vulgaris homolog represented (22 leaves).
A0A7I4Z2R2	A0A7I4Z2R2	Unknown	Yes	Haemonchus contortus	UniProt_Import	g1137.t1.p1	OG0001554	1.45e-311	80.0	High	1.0	Contracted in S. vulgaris (or Expanded in Cyathostomins)	N/A	N/A	N/A	Yes	g1137	5. S. vulgaris-specific divergence	SVUL_011930	MSTRG.1193	OG0001554 (1).tree	Tree supplied; query and S. vulgaris homolog represented (22 leaves).
A0A7I4XVV4	A0A7I4XVV4	Unknown	Yes	Haemonchus contortus	UniProt_Import	g5547.t1.p1	OG0001623	2.91e-275	92.2	High	2.0	Conserved multi-copy	N/A	N/A	N/A	Yes	g5547	1. Conserved ancestral homolog	SVUL_058360	MSTRG.5834	OG0001623 (1).tree	Tree supplied; query and S. vulgaris homolog represented (21 leaves).
M9UX72	M9UX72	pgp-2	Yes	Cooperia oncophora	UniProt_Import	g14060.t1.p1	OG0002695	0.0	79.7	High	2.0	Conserved multi-copy	N/A	N/A	N/A	Yes	g14060	1. Conserved ancestral homolog	Not resolved	Not resolved	OG0002695 (1).tree	Tree supplied; query and S. vulgaris homolog represented (18 leaves).
A0A7I4Z0F4	A0A7I4Z0F4	Unknown	Yes	Haemonchus contortus	UniProt_Import	g6217.t1.p1	OG0004295	0.0	84.1	High	2.0	Conserved multi-copy	N/A	N/A	N/A	Yes	g6217	1. Conserved ancestral homolog	Not resolved	Not resolved	OG0004295 (1).tree	Tree supplied; query and S. vulgaris homolog represented (16 leaves).
A0A0A0UJ11	A0A0A0UJ11	Dyf7	Yes	Haemonchus contortus	UniProt_Import	g1515.t1.p1	OG0004970	9.79e-252	87.0	High	1.0	Ambiguous due to paralogy	N/A	N/A	N/A	Yes	g1515	7. Ambiguous	SVUL_015800	MSTRG.1580	OG0004970 (1).tree	Tree supplied; query and S. vulgaris homolog represented (15 leaves).
A0A7I4XVC3	A0A7I4XVC3	Unknown	Yes	Haemonchus contortus	UniProt_Import	g12089.t1.p1	OG0008742	1.11e-295	76.1	High	1.0	Ambiguous due to paralogy	N/A	N/A	N/A	Yes	g12089	7. Ambiguous	SVUL_128640	MSTRG.12857	OG0008742 (1).tree	Tree supplied; query and S. vulgaris homolog represented (12 leaves).
A0A7I4YUA2	A0A7I4YUA2	Unknown	Yes	Haemonchus contortus	UniProt_Import	g6762.t1.p1	OG0010091	1.1e-288	69.9	High	2.0	Conserved multi-copy	N/A	N/A	N/A	Yes	g6762	1. Conserved ancestral homolog	Not resolved	Not resolved	OG0010091 (1).tree	Tree supplied; query and S. vulgaris homolog represented (11 leaves).
M9V0V5	M9V0V5	pgp-3	Yes	Cooperia oncophora	UniProt_Import	MSTRG.7889.1.p1	Unassigned	0.0	75.6	High	N/A	N/A	N/A	N/A	N/A	Yes	MSTRG	7. Ambiguous	SVUL_078930	MSTRG.7889	Not supplied	No orthogroup tree supplied
M9UUR8	M9UUR8	pgp-12	Yes	Cooperia oncophora	UniProt_Import	g2878.t1.p1	Unassigned	2.72e-63	84.6	Moderate	N/A	N/A	N/A	N/A	N/A	Yes	g2878	7. Ambiguous	SVUL_030220	MSTRG.3022	Not supplied	No orthogroup tree supplied
M9V281	M9V281	pgp-16	Yes	Cooperia oncophora	UniProt_Import	g66.t1.p1	Unassigned	1.2e-34	61.2	Moderate	N/A	N/A	N/A	N/A	N/A	Yes	g66	7. Ambiguous	SVUL_000680	MSTRG.69	Not supplied	No orthogroup tree supplied

### Sheet: Stage_Bias
Resistance homolog expression and Iso-Seq support summary from supplied stage-bias file
Query_ID	UniProt_ID	Gene_Name	Known_Association	Source_Species	Evidence_Level	Svul_Homolog	Orthogroup	Best_Evalue	Percent_Identity	Confidence_Tier	IsoSeq_Supported
A8WEW0	A8WEW0	Unknown	Yes	Cylicocyclus nassatus	UniProt_Import	g8290.t1.p1	OG0000295	0.0	97.8	High	Yes
A8WEW5	A8WEW5	Unknown	Yes	Cylicocyclus nassatus	UniProt_Import	g8290.t1.p1	OG0000295	0.0	98.0	High	Yes
A8WEX7	A8WEX7	Unknown	Yes	Cylicocyclus nassatus	UniProt_Import	g8290.t1.p1	OG0000295	3.5e-297	98.3	High	Yes
A9LNN6	A9LNN6	Unknown	Yes	Cylicocyclus nassatus	UniProt_Import	g13771.t1.p1	OG0000295	0.0	99.8	High	Yes
A9LNN7	A9LNN7	Unknown	Yes	Cylicocyclus nassatus	UniProt_Import	g13771.t1.p1	OG0000295	0.0	99.6	High	Yes
A9LNN8	A9LNN8	Unknown	Yes	Cylicocyclus nassatus	UniProt_Import	g13771.t1.p1	OG0000295	0.0	99.8	High	Yes
A9LNN9	A9LNN9	Unknown	Yes	Cylicocyclus nassatus	UniProt_Import	g13771.t1.p1	OG0000295	0.0	99.3	High	Yes
A9LNP7	A9LNP7	Unknown	Yes	Cylicostephanus goldi	UniProt_Import	g13771.t1.p1	OG0000295	0.0	99.6	High	Yes
A9LNP8	A9LNP8	Unknown	Yes	Cylicostephanus goldi	UniProt_Import	g13771.t1.p1	OG0000295	4.21e-298	99.2	High	Yes
A9LNP9	A9LNP9	Unknown	Yes	Cylicocyclus nassatus	UniProt_Import	g13771.t1.p1	OG0000295	0.0	99.3	High	Yes
A9LNQ7	A9LNQ7	Unknown	Yes	Cylicostephanus goldi	UniProt_Import	g13771.t1.p1	OG0000295	1.46e-306	98.8	High	Yes
Q25049	Q25049	Unknown	Yes	Haemonchus contortus	UniProt_Import	g13771.t1.p1	OG0000295	0.0	98.9	High	Yes
Q2VU25	Q2VU25	Unknown	Yes	Trichostrongylus tenuis	UniProt_Import	g8290.t1.p1	OG0000295	2.39e-91	99.2	Moderate	Yes
Q2VU26	Q2VU26	Unknown	Yes	Trichostrongylus tenuis	UniProt_Import	g13771.t1.p1	OG0000295	2.88e-123	99.4	High	Yes
Q5ZPR9	Q5ZPR9	btub	Yes	Cylicostephanus goldi	UniProt_Import	g13771.t1.p1	OG0000295	0.0	99.8	High	Yes
Q66T51	Q66T51	Unknown	Yes	Brugia malayi	UniProt_Import	g8290.t1.p1	OG0000295	1.9e-312	93.4	High	Yes
Q6BCK8	Q6BCK8	CYNAS_LOCUS18010	Yes	Cylicocyclus nassatus	UniProt_Import	g8290.t1.p1	OG0000295	0.0	98.4	High	Yes
R4X606	R4X606	tbb-isotype-3	Yes	Haemonchus contortus	UniProt_Import	g12841.t1.p1	OG0000295	0.0	98.6	High	Yes
A0A2R7Z5E0	A0A2R7Z5E0	Tci-pgp-9	Yes	Teladorsagia circumcincta	UniProt_Import	g13219.t3.p1	OG0000867	0.0	84.9	High	Yes
A0A2R7Z5E9	A0A2R7Z5E9	Tci-pgp-9	Yes	Teladorsagia circumcincta	UniProt_Import	g13219.t3.p1	OG0000867	0.0	84.9	High	Yes
M9UX72	M9UX72	pgp-2	Yes	Cooperia oncophora	UniProt_Import	g14060.t1.p1	OG0002695	0.0	79.7	High	Yes
M9V0V5	M9V0V5	pgp-3	Yes	Cooperia oncophora	UniProt_Import	MSTRG.7889.1.p1	Unassigned	0.0	75.6	High	Yes
A0A0A0UJ11	A0A0A0UJ11	Dyf7	Yes	Haemonchus contortus	UniProt_Import	g1515.t1.p1	OG0004970	9.79e-252	87.0	High	Yes
A0A2L1K4H9	A0A2L1K4H9	pgp-9	Yes	Teladorsagia circumcincta	UniProt_Import	MSTRG.14041.3.p1	OG0000867	2.3700000000000003e-27	90.7	Moderate	Yes
A0A2L1K4I4	A0A2L1K4I4	pgp-9	Yes	Teladorsagia circumcincta	UniProt_Import	g13219.t3.p1	OG0000867	1.13e-26	88.9	Moderate	Yes
M9UUR8	M9UUR8	pgp-12	Yes	Cooperia oncophora	UniProt_Import	g2878.t1.p1	Unassigned	2.72e-63	84.6	Moderate	Yes
M9V281	M9V281	pgp-16	Yes	Cooperia oncophora	UniProt_Import	g66.t1.p1	Unassigned	1.2e-34	61.2	Moderate	Yes
A0A7I4YQI2	A0A7I4YQI2	Unknown	Yes	Haemonchus contortus	UniProt_Import	g13219.t3.p1	OG0000867	0.0	84.6	High	Yes
A0A7I4YRW3	A0A7I4YRW3	Unknown	Yes	Haemonchus contortus	UniProt_Import	g13219.t3.p1	OG0000867	0.0	84.6	High	Yes
E5FYM4	E5FYM4	Unknown	Yes	Haemonchus contortus	UniProt_Import	MSTRG.14041.3.p1	OG0000867	3.52e-54	91.7	Moderate	Yes
O61239	O61239	pgp-1	Yes	Haemonchus contortus	UniProt_Import	MSTRG.14041.3.p1	OG0000867	8.310000000000001e-70	92.6	Moderate	Yes
Q9U6N8	Q9U6N8	pgp-1	Yes	Haemonchus contortus	UniProt_Import	MSTRG.14041.3.p1	OG0000867	5.17e-25	93.8	Moderate	Yes
Q9U6N9	Q9U6N9	pgp-1	Yes	Haemonchus contortus	UniProt_Import	g13219.t3.p1	OG0000867	1.1699999999999998e-23	89.6	Moderate	Yes
F2YLA5	F2YLA5	Unknown	Yes	Haemonchus contortus	UniProt_Import	g4743.t1.p1	OG0000636	2.35e-90	65.4	High	Yes
A0A7I4XVC3	A0A7I4XVC3	Unknown	Yes	Haemonchus contortus	UniProt_Import	g12089.t1.p1	OG0008742	1.11e-295	76.1	High	Yes
A0A7I4XVV4	A0A7I4XVV4	Unknown	Yes	Haemonchus contortus	UniProt_Import	g5547.t1.p1	OG0001623	2.91e-275	92.2	High	Yes
A0A7I4Z1Z2	A0A7I4Z1Z2	Unknown	Yes	Haemonchus contortus	UniProt_Import	g1137.t1.p1	OG0001554	7.43e-249	90.4	High	Yes
A0A7I4Z2R2	A0A7I4Z2R2	Unknown	Yes	Haemonchus contortus	UniProt_Import	g1137.t1.p1	OG0001554	1.45e-311	80.0	High	Yes
D6MYF6	D6MYF6	lev-1.1	Yes	Haemonchus contortus	UniProt_Import	g13629.t1.p1	OG0000997	1.4e-223	66.9	High	Yes
A0A7I4YQ55	A0A7I4YQ55	Unknown	Yes	Haemonchus contortus	UniProt_Import	g13219.t3.p1	OG0000867	0.0	79.7	High	Yes
A0A7I4Z0F4	A0A7I4Z0F4	Unknown	Yes	Haemonchus contortus	UniProt_Import	g6217.t1.p1	OG0004295	0.0	84.1	High	Yes
A0A7I4YUA2	A0A7I4YUA2	Unknown	Yes	Haemonchus contortus	UniProt_Import	g6762.t1.p1	OG0010091	1.1e-288	69.9	High	Yes
A0A7I4Z4P2	A0A7I4Z4P2	Unknown	Yes	Haemonchus contortus	UniProt_Import	g6778.t1.p1	OG0001089	0.0	66.8	High	Yes

### Sheet: Copy_Number
Orthogroup-level copy-number flags supplied for resistance-associated families
Orthogroup	Svul_Copy_Number	Avg_Other_Nematodes	Max_Other_Nematodes	Evolutionary_Status	Gene_Name
OG0000295	4	4.9	7	Conserved multi-copy	Unknown
OG0000295	4	4.9	7	Conserved multi-copy	btub
OG0000295	4	4.9	7	Conserved multi-copy	CYNAS_LOCUS18010
OG0000295	4	4.9	7	Conserved multi-copy	tbb-isotype-3
OG0000636	2	3.7	5	Contracted in S. vulgaris (or Expanded in Cyathostomins)	Unknown
OG0000867	2	3.3	7	Contracted in S. vulgaris (or Expanded in Cyathostomins)	Tci-pgp-9
OG0000867	2	3.3	7	Contracted in S. vulgaris (or Expanded in Cyathostomins)	pgp-9
OG0000867	2	3.3	7	Contracted in S. vulgaris (or Expanded in Cyathostomins)	Unknown
OG0000867	2	3.3	7	Contracted in S. vulgaris (or Expanded in Cyathostomins)	pgp-1
OG0000997	2	3.1	6	Contracted in S. vulgaris (or Expanded in Cyathostomins)	lev-1.1
OG0001089	2	3.0	8	Conserved multi-copy	Unknown
OG0001554	1	2.7	6	Contracted in S. vulgaris (or Expanded in Cyathostomins)	Unknown
OG0001623	2	2.6	6	Conserved multi-copy	Unknown
OG0002695	2	2.1	4	Conserved multi-copy	pgp-2
OG0004295	2	1.9	4	Conserved multi-copy	Unknown
OG0004970	1	1.9	5	Ambiguous due to paralogy	Dyf7
OG0008742	1	1.4	2	Ambiguous due to paralogy	Unknown
OG0010091	2	1.1	2	Conserved multi-copy	Unknown

### Sheet: Marker_Sites
Beta-tubulin canonical marker-site status supplied for S. vulgaris homologs
Svul_Homolog	Residue_167	State_167	Residue_198	State_198	Residue_200	State_200
g13771.t1.p1	F	Susceptible (F)	E	Susceptible (E)	F	Susceptible (F)
g12841.t1.p1	F	Susceptible (F)	E	Susceptible (E)	F	Susceptible (F)
g8290.t1.p1	F	Susceptible (F)	E	Susceptible (E)	F	Susceptible (F)
g12828.t1.p1	F	Susceptible (F)	E	Susceptible (E)	F	Susceptible (F)

### Sheet: Tree_Summary
Orthogroup tree summary for resistance-associated homologs
Orthogroup	Tree_file	Taxa_or_leaves_in_tree	Svul_entry_count	Svul_entries_in_tree	Tree_note
OG0000295	OG0000295 (1).tree	56	4	g8290.t1.p1; g12841.t1.p1; g12828.t1.p1; g13771.t1.p1	Tree supplied (56 terminal labels; 4 S. vulgaris entries detected).
OG0000636	OG0000636 (1).tree	29	2	g4764.t1.p1; g4743.t1.p1	Tree supplied (29 terminal labels; 2 S. vulgaris entries detected).
OG0000867	OG0000867 (1).tree	36	2	MSTRG.14041.3.p1; g13219.t3.p1	Tree supplied (36 terminal labels; 2 S. vulgaris entries detected).
OG0000997	OG0000997 (1).tree	25	2	g13629.t1.p1; g13628.t1.p1	Tree supplied (25 terminal labels; 2 S. vulgaris entries detected).
OG0001089	OG0001089 (1).tree	24	2	MSTRG.3147.1.p1; g6778.t1.p1	Tree supplied (24 terminal labels; 2 S. vulgaris entries detected).
OG0001554	OG0001554 (1).tree	22	1	g1137.t1.p1	Tree supplied (22 terminal labels; 1 S. vulgaris entries detected).
OG0001623	OG0001623 (1).tree	21	2	g5547.t1.p1; g5548.t1.p1	Tree supplied (21 terminal labels; 2 S. vulgaris entries detected).
OG0002695	OG0002695 (1).tree	18	2	MSTRG.14940.1.p1; g14060.t1.p1	Tree supplied (18 terminal labels; 2 S. vulgaris entries detected).
OG0004295	OG0004295 (1).tree	16	2	g6217.t1.p1; MSTRG.6552.1.p1	Tree supplied (16 terminal labels; 2 S. vulgaris entries detected).
OG0004970	OG0004970 (1).tree	15	1	g1515.t1.p1	Tree supplied (15 terminal labels; 1 S. vulgaris entries detected).
OG0008742	OG0008742 (1).tree	12	1	g12089.t1.p1	Tree supplied (12 terminal labels; 1 S. vulgaris entries detected).
OG0010091	OG0010091 (1).tree	11	2	g6762.t1.p1; MSTRG.7125.1.p1	Tree supplied (11 terminal labels; 2 S. vulgaris entries detected).

### Sheet: Data_Dictionary
Data dictionary for Additional Table S12
Column	Definition
Query gene/protein	Query gene name when curated plus UniProt/accession ID; otherwise accession ID only.
Query species	Species from which the resistance-associated query protein was taken.
Drug class or resistance context	Curated drug class when supplied; otherwise conservative context inferred from query gene name/marker-site class, with row notes indicating uncurated metadata.
S. vulgaris homolog	S. vulgaris predicted homolog protein ID from supplied homology table.
S. vulgaris locus tag	NCBI locus tag mapped from the supplied locus-tag crosswalk where resolvable.
Percent identity	Best-hit percent identity from supplied homolog table.
E-value	Best E-value from supplied homolog table.
Orthogroup	Orthogroup assigned to the S. vulgaris homolog.
Genomic coordinates	Placeholder because genomic coordinates were not included in the supplied resistance files.
Copy-number interpretation	Interpretation from the supplied copy-number/evolution master tables.
Marker-site status	Beta-tubulin codon/residue states where supplied; otherwise no canonical marker evaluated.
Tree-validation note	Summary of whether an orthogroup tree was supplied and whether query/S. vulgaris labels were detected.
